# Modeling *cis*-regulatory variation in human brain enhancers across a large Parkinson’s Disease cohort

**DOI:** 10.64898/2026.03.15.711881

**Authors:** Olga M. Sigalova, Alexandra Pančíková, Julie De Man, Koen Theunis, Gert J. Hulselmans, Vasileios Konstantakos, Bram Stuyven, Anton De Brabandere, Jarne Geurts, Antonina Mikorska, Shinjini Mukherjee, Sara Abouelasrar Salama, Katy Vandereyken, Kristofer Davie, Lukas Mahieu, Charles H. Adler, Thomas G. Beach, Geidy E. Serrano, Thierry Voet, Jonas Demeulemeester, Stein Aerts

**Author notes:** shared corresponding authors; correspondence. equal contribution (Olga M. Sigalova, Alexandra Pančíková, Julie De Man, Koen Theunis).

## Abstract

Genome-wide association studies (GWAS) have linked more than a hundred non-coding genomic loci to Parkinson’s disease (PD) risk. Deciphering their functional impact on gene regulation requires cell type-aware modeling approaches to assess the effects of sequence variation on enhancer function and target gene expression. To address this challenge, we generated a comprehensive matched dataset from 190 human donors (115 controls and 75 PD), comprising long-read whole-genome sequencing alongside single nucleus multiome atlases (snATAC-seq and snRNA-seq for 3.1 and 1.1 million nuclei respectively) of the anterior cingulate cortex and substantia nigra. By integrating chromatin accessibility quantitative trait loci (caQTL), DNA methylation QTL (meQTL), and allele-specific chromatin accessibility (ASCA), we identified 53,841 high-confidence *cis*-acting genetic variants that modulate cell type-specific enhancer accessibility in one or both brain regions. We further demonstrate that sequence-to-function models can accurately predict the impact of these variants directly from the genomic sequence. Novel explainability approaches allowed stratifying these variants according to their regulatory function, with the majority disrupting specific transcription factor binding sites in a cell type specific manner. Integrating these “enhancer variants” (EV) with eQTL mapping and gene locus modeling linked a subset of EVs to their target genes. Finally, we applied these models to prioritize regulatory variants at known PD GWAS loci, bypassing statistical limitations in rare disease-relevant populations like dopaminergic neurons. All together, we establish a unique resource and new sequence modeling strategies to interpret functional non-coding variation in the human brain.
