## Supplementary Table 1 for "Modeling *cis*-regulatory variation in human brain enhancers across a large Parkinson’s Disease cohort": donor_overview.csv

donor_id	age_at_collection	sex	biobank	PMI	PD_status	brain_region	snRNA_technologies	snATAC_technologies
ASA_001	57.0	Male	Edinburgh Brain Bank	70.0	Healthy control	SN	10X	10x snMultiomeATAC
ASA_001	57.0	Male	Edinburgh Brain Bank	70.0	Healthy control	CC	10X	10x snMultiomeATAC
ASA_002	40.0	Female	Edinburgh Brain Bank	72.0	Healthy control	SN	PB-002, 10X	Scaled snATAC, 10x snATAC
ASA_002	40.0	Female	Edinburgh Brain Bank	72.0	Healthy control	CC	10X	10x snMultiomeATAC
ASA_003	58.0	Male	Edinburgh Brain Bank	96.0	Healthy control	SN	PB-002, 10X	Scaled snATAC, 10x snATAC
ASA_003	58.0	Male	Edinburgh Brain Bank	96.0	Healthy control	CC	10X	10x snMultiomeATAC
ASA_004	49.0	Female	Edinburgh Brain Bank	69.0	Healthy control	SN	PB-002, 10X	Scaled snATAC, 10x snATAC
ASA_004	49.0	Female	Edinburgh Brain Bank	69.0	Healthy control	CC	PB-001	Scaled snATAC, 10x snATAC
ASA_005	50.0	Male	Edinburgh Brain Bank	49.0	Healthy control	SN	PB-002, 10X	Scaled snATAC, 10x snATAC
ASA_005	50.0	Male	Edinburgh Brain Bank	49.0	Healthy control	CC	PB-001	Scaled snATAC, 10x snATAC
ASA_006	63.0	Male	Edinburgh Brain Bank	115.0	Healthy control	SN	PB-002, 10X	Scaled snATAC, 10x snATAC
ASA_006	63.0	Male	Edinburgh Brain Bank	115.0	Healthy control	CC	PB-001	Scaled snATAC, 10x snATAC
ASA_007	46.0	Female	Edinburgh Brain Bank	99.0	Healthy control	SN	10X	10x snMultiomeATAC
ASA_007	46.0	Female	Edinburgh Brain Bank	99.0	Healthy control	CC	10X	10x snMultiomeATAC
ASA_008	46.0	Male	Edinburgh Brain Bank	76.0	Healthy control	SN	10X	10x snMultiomeATAC
ASA_008	46.0	Male	Edinburgh Brain Bank	76.0	Healthy control	CC	10X	10x snMultiomeATAC
ASA_009	57.0	Female	Edinburgh Brain Bank	73.0	Healthy control	SN	10X	10x snMultiomeATAC
ASA_009	57.0	Female	Edinburgh Brain Bank	73.0	Healthy control	CC	10X	10x snMultiomeATAC
ASA_010	34.0	Male	Edinburgh Brain Bank	99.0	Healthy control	SN	10X	10x snMultiomeATAC
ASA_010	34.0	Male	Edinburgh Brain Bank	99.0	Healthy control	CC	10X	10x snMultiomeATAC
ASA_011	51.0	Male	Edinburgh Brain Bank	52.0	Healthy control	SN	10X	10x snMultiomeATAC
ASA_011	51.0	Male	Edinburgh Brain Bank	52.0	Healthy control	CC	10X	HyDrop snATAC v2, 10x snMultiomeATAC, 10x snATAC
ASA_012	57.0	Male	Edinburgh Brain Bank	64.0	Healthy control	SN	PB-002, 10X	Scaled snATAC, 10x snATAC
ASA_012	57.0	Male	Edinburgh Brain Bank	64.0	Healthy control	CC	10X	10x snMultiomeATAC, Scaled snATAC
ASA_013	53.0	Male	Edinburgh Brain Bank	96.0	Healthy control	SN	PB-002, 10X	Scaled snATAC, 10x snATAC
ASA_013	53.0	Male	Edinburgh Brain Bank	96.0	Healthy control	CC	10X	10x snMultiomeATAC, Scaled snATAC
ASA_014	49.0	Female	Edinburgh Brain Bank	94.0	Healthy control	SN	PB-002, 10X	Scaled snATAC, 10x snATAC
ASA_014	49.0	Female	Edinburgh Brain Bank	94.0	Healthy control	CC	10X	10x snMultiomeATAC
ASA_015	49.0	Male	Edinburgh Brain Bank	94.0	Healthy control	SN	PB-002, 10X	Scaled snATAC, 10x snATAC
ASA_015	49.0	Male	Edinburgh Brain Bank	94.0	Healthy control	CC	10X	10x snMultiomeATAC
ASA_016	47.0	Male	Edinburgh Brain Bank	67.0	Healthy control	SN	10X	10x snMultiomeATAC
ASA_016	47.0	Male	Edinburgh Brain Bank	67.0	Healthy control	CC	10X	10x snMultiomeATAC
ASA_017	39.0	Male	Edinburgh Brain Bank	76.0	Healthy control	SN	10X	10x snMultiomeATAC
ASA_017	39.0	Male	Edinburgh Brain Bank	76.0	Healthy control	CC	10X	HyDrop snATAC v2, 10x snMultiomeATAC, 10x snATAC
ASA_018	39.0	Male	Edinburgh Brain Bank	86.0	Healthy control	SN	10X	10x snMultiomeATAC
ASA_018	39.0	Male	Edinburgh Brain Bank	86.0	Healthy control	CC	10X	10x snMultiomeATAC
ASA_019	49.0	Male	Edinburgh Brain Bank	94.0	Healthy control	SN	10X	10x snMultiomeATAC
ASA_019	49.0	Male	Edinburgh Brain Bank	94.0	Healthy control	CC	10X	10x snMultiomeATAC
ASA_020	44.0	Male	Edinburgh Brain Bank	95.0	Healthy control	SN	10X	10x snMultiomeATAC
ASA_020	44.0	Male	Edinburgh Brain Bank	95.0	Healthy control	CC	10X	10x snMultiomeATAC
ASA_021	69.0	Male	Edinburgh Brain Bank	90.0	Healthy control	SN	10X	10x snMultiomeATAC
ASA_021	69.0	Male	Edinburgh Brain Bank	90.0	Healthy control	CC	10X	10x snMultiomeATAC
ASA_022	40.0	Female	Edinburgh Brain Bank	89.0	Healthy control	SN	10X	10x snMultiomeATAC
ASA_022	40.0	Female	Edinburgh Brain Bank	89.0	Healthy control	CC	10X	10x snMultiomeATAC
ASA_023	45.0	Male	Edinburgh Brain Bank	51.0	Healthy control	SN	10X	10x snMultiomeATAC
ASA_023	45.0	Male	Edinburgh Brain Bank	51.0	Healthy control	CC	10X	HyDrop snATAC v2, 10x snMultiomeATAC, 10x snATAC
ASA_024	57.0	Female	Edinburgh Brain Bank	113.0	Healthy control	SN	10X	10x snMultiomeATAC
ASA_024	57.0	Female	Edinburgh Brain Bank	113.0	Healthy control	CC	10X	10x snMultiomeATAC
ASA_025	54.0	Male	Edinburgh Brain Bank	91.0	Healthy control	SN	10X	10x snMultiomeATAC
ASA_025	54.0	Male	Edinburgh Brain Bank	91.0	Healthy control	CC	10X	HyDrop snATAC v2, 10x snMultiomeATAC, 10x snATAC
ASA_026	46.0	Female	Edinburgh Brain Bank	76.0	Healthy control	SN	PB-002, 10X	Scaled snATAC, 10x snATAC
ASA_026	46.0	Female	Edinburgh Brain Bank	76.0	Healthy control	CC	10X	Scaled snATAC, 10x snATAC
ASA_027	33.0	Male	Edinburgh Brain Bank	47.0	Healthy control	SN	PB-002, 10X	Scaled snATAC, 10x snATAC
ASA_027	33.0	Male	Edinburgh Brain Bank	47.0	Healthy control	CC	10X	Scaled snATAC, 10x snATAC
ASA_028	53.0	Male	Edinburgh Brain Bank	53.0	Healthy control	SN	PB-002, 10X	Scaled snATAC, 10x snATAC
ASA_028	53.0	Male	Edinburgh Brain Bank	53.0	Healthy control	CC	10X	Scaled snATAC, 10x snATAC
ASA_029	63.0	Male	Edinburgh Brain Bank	76.0	Healthy control	SN	PB-002, 10X	Scaled snATAC, 10x snATAC
ASA_029	63.0	Male	Edinburgh Brain Bank	76.0	Healthy control	CC	10X	Scaled snATAC, 10x snATAC
ASA_030	60.0	Male	Edinburgh Brain Bank	65.0	Healthy control	SN	PB-002, 10X	Scaled snATAC, 10x snATAC
ASA_030	60.0	Male	Edinburgh Brain Bank	65.0	Healthy control	CC	10X	Scaled snATAC, 10x snATAC
ASA_031	41.0	Female	Edinburgh Brain Bank	50.0	Healthy control	SN	PB-002, 10X	Scaled snATAC, 10x snATAC
ASA_031	41.0	Female	Edinburgh Brain Bank	50.0	Healthy control	CC	10X	10x snMultiomeATAC, 10x snATAC
ASA_032	51.0	Male	Edinburgh Brain Bank	71.0	Healthy control	SN	PB-002, 10X	Scaled snATAC, 10x snATAC
ASA_032	51.0	Male	Edinburgh Brain Bank	71.0	Healthy control	CC	10X	10x snMultiomeATAC, 10x snATAC
ASA_033	59.0	Female	Edinburgh Brain Bank	53.0	Healthy control	SN	PB-002, 10X	Scaled snATAC, 10x snATAC
ASA_033	59.0	Female	Edinburgh Brain Bank	53.0	Healthy control	CC	10X	10x snMultiomeATAC, 10x snATAC
ASA_034	49.0	Male	Edinburgh Brain Bank	65.0	Healthy control	SN	PB-002, 10X	Scaled snATAC, 10x snATAC
ASA_034	49.0	Male	Edinburgh Brain Bank	65.0	Healthy control	CC	10X	10x snMultiomeATAC, 10x snATAC
ASA_035	45.0	Female	Edinburgh Brain Bank	40.0	Healthy control	SN	PB-002, 10X	Scaled snATAC, 10x snATAC
ASA_035	45.0	Female	Edinburgh Brain Bank	40.0	Healthy control	CC	10X	10x snMultiomeATAC, 10x snATAC
ASA_036	38.0	Male	Edinburgh Brain Bank	36.0	Healthy control	SN	PB-002, 10X	Scaled snATAC, 10x snATAC
ASA_036	38.0	Male	Edinburgh Brain Bank	36.0	Healthy control	CC	10X	10x snMultiomeATAC
ASA_037	61.0	Male	Edinburgh Brain Bank	70.0	Healthy control	SN	10X	10x snMultiomeATAC
ASA_037	61.0	Male	Edinburgh Brain Bank	70.0	Healthy control	CC	10X	10x snMultiomeATAC, Scaled snATAC
ASA_038	52.0	Male	Edinburgh Brain Bank	52.0	Healthy control	SN	10X	10x snMultiomeATAC
ASA_038	52.0	Male	Edinburgh Brain Bank	52.0	Healthy control	CC	10X	Scaled snATAC, Scaled snATAC (Hydrop snATAC v2 barcodes), 10x snATAC
ASA_039	53.0	Male	Edinburgh Brain Bank	97.0	Healthy control	SN	10X	10x snMultiomeATAC
ASA_039	53.0	Male	Edinburgh Brain Bank	97.0	Healthy control	CC	10X	Scaled snATAC, Scaled snATAC (Hydrop snATAC v2 barcodes), 10x snATAC
ASA_040	63.0	Male	Edinburgh Brain Bank	42.0	Healthy control	SN	10X	10x snMultiomeATAC
ASA_040	63.0	Male	Edinburgh Brain Bank	42.0	Healthy control	CC	10X	Scaled snATAC, Scaled snATAC (Hydrop snATAC v2 barcodes), 10x snATAC
ASA_041	59.0	Male	Edinburgh Brain Bank	74.0	Healthy control	SN	10X	10x snMultiomeATAC
ASA_041	59.0	Male	Edinburgh Brain Bank	74.0	Healthy control	CC	PB-001	Scaled snATAC, Scaled snATAC (Hydrop snATAC v2 barcodes), 10x snATAC
ASA_042	40.0	Female	Edinburgh Brain Bank	77.0	Healthy control	SN	10X	10x snMultiomeATAC
ASA_042	40.0	Female	Edinburgh Brain Bank	77.0	Healthy control	CC	PB-001	Scaled snATAC
ASA_043	62.0	Male	Edinburgh Brain Bank	41.0	Healthy control	SN	10X	10x snMultiomeATAC
ASA_043	62.0	Male	Edinburgh Brain Bank	41.0	Healthy control	CC	10X	Scaled snATAC, 10x snATAC
ASA_044	46.0	Female	Edinburgh Brain Bank	49.0	Healthy control	SN	10X	10x snMultiomeATAC
ASA_044	46.0	Female	Edinburgh Brain Bank	49.0	Healthy control	CC	10X	Scaled snATAC, Scaled snATAC (Hydrop snATAC v2 barcodes), 10x snATAC
ASA_045	58.0	Male	Edinburgh Brain Bank	49.0	Healthy control	SN	10X	10x snMultiomeATAC
ASA_045	58.0	Male	Edinburgh Brain Bank	49.0	Healthy control	CC	10X	HyDrop snATAC v2, 10x snMultiomeATAC, 10x snATAC
ASA_046	61.0	Male	Edinburgh Brain Bank	99.0	Healthy control	SN	10X	10x snMultiomeATAC
ASA_046	61.0	Male	Edinburgh Brain Bank	99.0	Healthy control	CC	10X	10x snMultiomeATAC
ASA_047	58.0	Male	Edinburgh Brain Bank	90.0	Healthy control	SN	10X	10x snMultiomeATAC
ASA_047	58.0	Male	Edinburgh Brain Bank	90.0	Healthy control	CC	10X	10x snMultiomeATAC, Scaled snATAC
ASA_048	45.0	Male	Edinburgh Brain Bank	74.0	Healthy control	SN	10X	10x snMultiomeATAC
ASA_048	45.0	Male	Edinburgh Brain Bank	74.0	Healthy control	CC	10X	10x snMultiomeATAC, Scaled snATAC
ASA_049	45.0	Female	Edinburgh Brain Bank	93.0	Healthy control	SN	10X	10x snMultiomeATAC
ASA_049	45.0	Female	Edinburgh Brain Bank	93.0	Healthy control	CC	10X	10x snMultiomeATAC
ASA_050	44.0	Female	Edinburgh Brain Bank	70.0	Healthy control	SN	10X	10x snMultiomeATAC
ASA_050	44.0	Female	Edinburgh Brain Bank	70.0	Healthy control	CC	10X	10x snMultiomeATAC
ASA_051	85.0	Male	Banner Sun Health Research Institute	1.83	Healthy control	CC	10X	10x snMultiomeATAC
ASA_052	73.0	Male	Banner Sun Health Research Institute	2.5	Healthy control	CC	10X	10x snMultiomeATAC
ASA_053	75.0	Female	Banner Sun Health Research Institute	2.75	Healthy control	CC	10X	10x snMultiomeATAC
ASA_054	89.0	Male	Banner Sun Health Research Institute	5.5	Healthy control	CC	10X	10x snMultiomeATAC
ASA_055	76.0	Male	Banner Sun Health Research Institute	2.33	Healthy control	CC	10X	10x snMultiomeATAC
ASA_056	71.0	Male	Banner Sun Health Research Institute	3.0	Healthy control	CC	10X	10x snMultiomeATAC
ASA_057	68.0	Female	Banner Sun Health Research Institute	2.6	Healthy control	CC	10X	HyDrop snATAC v2, 10x snMultiomeATAC, 10x snATAC
ASA_058	82.0	Male	Banner Sun Health Research Institute	3.66	Healthy control	CC	10X	HyDrop snATAC v2, 10x snMultiomeATAC, 10x snATAC
ASA_059	65.0	Male	Banner Sun Health Research Institute	3.5	Healthy control	CC	10X	HyDrop snATAC v2, 10x snMultiomeATAC, 10x snATAC
ASA_060	81.0	Male	Banner Sun Health Research Institute	2.25	Healthy control	CC	10X	HyDrop snATAC v2, 10x snMultiomeATAC, 10x snATAC
ASA_061	61.0	Male	Banner Sun Health Research Institute	2.33	Healthy control	CC	10X	HyDrop snATAC v2, 10x snMultiomeATAC, 10x snATAC
ASA_062	95.0	Female	Banner Sun Health Research Institute	2.5	Healthy control	CC	10X	10x snMultiomeATAC
ASA_063	93.0	Male	Banner Sun Health Research Institute	3.0	Healthy control	CC	10X	10x snMultiomeATAC
ASA_064	79.0	Male	Banner Sun Health Research Institute	3.0	Healthy control	CC	10X	HyDrop snATAC v2, 10x snMultiomeATAC, 10x snATAC
ASA_065	74.0	Male	Banner Sun Health Research Institute	3.25	Healthy control	CC	10X	HyDrop snATAC v2, 10x snMultiomeATAC, 10x snATAC
ASA_066	73.0	Male	Banner Sun Health Research Institute	4.12	Healthy control	CC	10X	10x snMultiomeATAC
ASA_067	75.0	Female	Banner Sun Health Research Institute	2.5	Healthy control	CC	10X	10x snMultiomeATAC
ASA_068	82.0	Female	Banner Sun Health Research Institute	2.07	Healthy control	CC	10X	10x snMultiomeATAC
ASA_069	90.0	Male	Banner Sun Health Research Institute	5.42	Healthy control	CC	10X	10x snMultiomeATAC
ASA_070	79.0	Male	Banner Sun Health Research Institute	4.3	Healthy control	CC	10X	10x snMultiomeATAC
ASA_071	90.0	Male	Banner Sun Health Research Institute	3.41	Healthy control	CC	10X	10x snMultiomeATAC
ASA_072	87.0	Female	Banner Sun Health Research Institute	3.08	Healthy control	CC	10X	10x snMultiomeATAC
ASA_073	87.0	Female	Banner Sun Health Research Institute	4.0	Healthy control	CC	10X	10x snMultiomeATAC
ASA_074	71.0	Male	Banner Sun Health Research Institute	3.5	Healthy control	CC	10X	10x snMultiomeATAC
ASA_075	100.0	Male	Banner Sun Health Research Institute	3.87	Healthy control	CC	10X	10x snMultiomeATAC
ASA_076	69.0	Male	Banner Sun Health Research Institute	4.0	PD	CC	10X	10x snMultiomeATAC, 10x snATAC
ASA_077	81.0	Male	Banner Sun Health Research Institute	4.0	PD	CC	10X	HyDrop snATAC v2, 10x snMultiomeATAC, 10x snATAC
ASA_078	81.0	Male	Banner Sun Health Research Institute	3.55	PD	CC	10X	HyDrop snATAC v2, 10x snMultiomeATAC, 10x snATAC
ASA_079	75.0	Male	Banner Sun Health Research Institute	2.33	PD	CC	10X	10x snMultiomeATAC, 10x snATAC
ASA_080	67.0	Female	Banner Sun Health Research Institute	5.0	PD	CC	10X	10x snMultiomeATAC, 10x snATAC
ASA_081	87.0	Female	Banner Sun Health Research Institute	2.08	PD	CC	10X	10x snMultiomeATAC
ASA_082	77.0	Male	Banner Sun Health Research Institute	3.12	PD	CC	10X	HyDrop snATAC v2, 10x snMultiomeATAC, 10x snATAC
ASA_083	88.0	Female	Banner Sun Health Research Institute	4.0	PD	CC	10X	10x snMultiomeATAC
ASA_084	82.0	Male	Banner Sun Health Research Institute	4.25	PD	CC	10X	10x snMultiomeATAC
ASA_085	76.0	Female	Banner Sun Health Research Institute	2.18	PD	CC	10X	10x snMultiomeATAC
ASA_086	75.0	Male	Banner Sun Health Research Institute	2.88	PD	CC	10X	HyDrop snATAC v2, 10x snMultiomeATAC, 10x snATAC
ASA_087	89.0	Male	Banner Sun Health Research Institute	2.4	PD	CC	10X	10x snMultiomeATAC
ASA_088	80.0	Male	Banner Sun Health Research Institute	2.6	PD	CC	10X	HyDrop snATAC v2, 10x snMultiomeATAC, 10x snATAC
ASA_089	70.0	Male	Banner Sun Health Research Institute	4.12	PD	CC	10X	HyDrop snATAC v2, 10x snMultiomeATAC, 10x snATAC
ASA_090	83.0	Male	Banner Sun Health Research Institute	2.47	PD	CC	10X	HyDrop snATAC v2, 10x snMultiomeATAC, 10x snATAC
ASA_091	84.0	Male	Banner Sun Health Research Institute	3.0	PD	CC	10X	10x snMultiomeATAC
ASA_092	81.0	Male	Banner Sun Health Research Institute	4.92	PD	CC	10X	HyDrop snATAC v2, 10x snMultiomeATAC, 10x snATAC
ASA_093	89.0	Male	Banner Sun Health Research Institute	4.18	PD	CC	10X	10x snMultiomeATAC
ASA_094	83.0	Female	Banner Sun Health Research Institute	3.15	PD	CC	10X	10x snMultiomeATAC
ASA_095	76.0	Male	Banner Sun Health Research Institute	3.3	PD	CC	10X	10x snMultiomeATAC
ASA_096	75.0	Male	Banner Sun Health Research Institute	3.66	PD	CC	10X	10x snMultiomeATAC
ASA_097	82.0	Male	Banner Sun Health Research Institute	3.93	PD	CC	10X	10x snMultiomeATAC
ASA_098	84.0	Male	Banner Sun Health Research Institute	4.07	PD	CC	10X	10x snMultiomeATAC
ASA_099	84.0	Male	Banner Sun Health Research Institute	3.72	PD	CC	10X	10x snMultiomeATAC
ASA_100	72.0	Male	Banner Sun Health Research Institute	2.65	PD	CC	10X	10x snMultiomeATAC
ASA_101	56.0	Female	Queen Square Brain Bank for Neurological Disorders	82.0	Other neurological disorder	SN	10X	10x snMultiomeATAC
ASA_101	56.0	Female	Queen Square Brain Bank for Neurological Disorders	82.0	Other neurological disorder	CC	PB-001, 10X	10x snMultiomeATAC, Scaled snATAC, 10x snATAC
ASA_102	88.0	Female	Queen Square Brain Bank for Neurological Disorders	11.1	Healthy control	SN	10X	10x snMultiomeATAC
ASA_102	88.0	Female	Queen Square Brain Bank for Neurological Disorders	11.1	Healthy control	CC	PB-001, 10X	10x snMultiomeATAC, Scaled snATAC, 10x snATAC
ASA_103	95.0	Female	Queen Square Brain Bank for Neurological Disorders	38.0	Healthy control	SN	10X	10x snMultiomeATAC
ASA_103	95.0	Female	Queen Square Brain Bank for Neurological Disorders	38.0	Healthy control	CC	PB-001, 10X	10x snMultiomeATAC, Scaled snATAC, 10x snATAC
ASA_104	84.0	Female	Queen Square Brain Bank for Neurological Disorders	43.0	Healthy control	SN	10X	10x snMultiomeATAC
ASA_104	84.0	Female	Queen Square Brain Bank for Neurological Disorders	43.0	Healthy control	CC	PB-001, 10X	10x snMultiomeATAC, Scaled snATAC, 10x snATAC
ASA_105	79.0	Male	Queen Square Brain Bank for Neurological Disorders	32.4	Healthy control	SN	10X	10x snMultiomeATAC
ASA_105	79.0	Male	Queen Square Brain Bank for Neurological Disorders	32.4	Healthy control	CC	PB-001, 10X	10x snMultiomeATAC, Scaled snATAC, 10x snATAC
ASA_106	58.0	Male	Queen Square Brain Bank for Neurological Disorders	78.5	Healthy control	SN	10X	10x snMultiomeATAC
ASA_106	58.0	Male	Queen Square Brain Bank for Neurological Disorders	78.5	Healthy control	CC	PB-001	Scaled snATAC, 10x snATAC
ASA_107	91.0	Female	Queen Square Brain Bank for Neurological Disorders	91.25	Healthy control	SN	10X	10x snMultiomeATAC
ASA_107	91.0	Female	Queen Square Brain Bank for Neurological Disorders	91.25	Healthy control	CC	PB-001	Scaled snATAC, 10x snATAC
ASA_108	91.0	Female	Queen Square Brain Bank for Neurological Disorders	98.5	Healthy control	SN	10X	10x snMultiomeATAC
ASA_108	91.0	Female	Queen Square Brain Bank for Neurological Disorders	98.5	Healthy control	CC	PB-001	Scaled snATAC, 10x snATAC
ASA_109	85.0	Female	Queen Square Brain Bank for Neurological Disorders	28.5	Healthy control	SN	10X	10x snMultiomeATAC
ASA_109	85.0	Female	Queen Square Brain Bank for Neurological Disorders	28.5	Healthy control	CC	PB-001	Scaled snATAC, 10x snATAC
ASA_110	85.0	Female	Queen Square Brain Bank for Neurological Disorders	37.1	Healthy control	SN	10X	10x snMultiomeATAC
ASA_110	85.0	Female	Queen Square Brain Bank for Neurological Disorders	37.1	Healthy control	CC	PB-001	Scaled snATAC, 10x snATAC
ASA_111	91.0	Female	Queen Square Brain Bank for Neurological Disorders	74.45	Healthy control	SN	10X	10x snMultiomeATAC
ASA_111	91.0	Female	Queen Square Brain Bank for Neurological Disorders	74.45	Healthy control	CC	10X	10x snMultiomeATAC
ASA_112	88.0	Male	Queen Square Brain Bank for Neurological Disorders	32.03	Healthy control	SN	10X	10x snMultiomeATAC
ASA_112	88.0	Male	Queen Square Brain Bank for Neurological Disorders	32.03	Healthy control	CC	10X	10x snMultiomeATAC
ASA_113	71.0	Male	Queen Square Brain Bank for Neurological Disorders	38.5	Healthy control	SN	10X	10x snMultiomeATAC
ASA_113	71.0	Male	Queen Square Brain Bank for Neurological Disorders	38.5	Healthy control	CC	10X	10x snMultiomeATAC
ASA_114	100.0	Female	Queen Square Brain Bank for Neurological Disorders	40.2	Healthy control	SN	10X	10x snMultiomeATAC
ASA_114	100.0	Female	Queen Square Brain Bank for Neurological Disorders	40.2	Healthy control	CC	10X	10x snMultiomeATAC
ASA_115	87.0	Female	Queen Square Brain Bank for Neurological Disorders	21.15	Healthy control	SN	10X	10x snMultiomeATAC
ASA_115	87.0	Female	Queen Square Brain Bank for Neurological Disorders	21.15	Healthy control	CC	10X	10x snMultiomeATAC
ASA_116	68.0	Female	Queen Square Brain Bank for Neurological Disorders	44.55	Healthy control	SN	10X	10x snMultiomeATAC
ASA_116	68.0	Female	Queen Square Brain Bank for Neurological Disorders	44.55	Healthy control	CC	10X	10x snMultiomeATAC
ASA_117	94.0	Male	Queen Square Brain Bank for Neurological Disorders	89.0	Healthy control	SN	10X	10x snMultiomeATAC
ASA_117	94.0	Male	Queen Square Brain Bank for Neurological Disorders	89.0	Healthy control	CC	10X	10x snMultiomeATAC
ASA_118	38.0	Male	Queen Square Brain Bank for Neurological Disorders	80.35	Healthy control	SN	10X	10x snMultiomeATAC
ASA_118	38.0	Male	Queen Square Brain Bank for Neurological Disorders	80.35	Healthy control	CC	10X	10x snMultiomeATAC
ASA_119	77.0	Male	Queen Square Brain Bank for Neurological Disorders	39.05	Healthy control	SN	10X	10x snMultiomeATAC
ASA_119	77.0	Male	Queen Square Brain Bank for Neurological Disorders	39.05	Healthy control	CC	10X	10x snMultiomeATAC
ASA_119	77.0	Male	Queen Square Brain Bank for Neurological Disorders	39.05	Healthy control	MC	10X	10x snMultiomeATAC
ASA_120	96.0	Female	Queen Square Brain Bank for Neurological Disorders	39.3	Healthy control	SN	10X	10x snMultiomeATAC
ASA_120	96.0	Female	Queen Square Brain Bank for Neurological Disorders	39.3	Healthy control	CC	10X	10x snMultiomeATAC
ASA_121	85.0	Male	Queen Square Brain Bank for Neurological Disorders	76.5	Healthy control	SN	PB-002, 10X	Scaled snATAC, 10x snATAC
ASA_121	85.0	Male	Queen Square Brain Bank for Neurological Disorders	76.5	Healthy control	CC	PB-002	Scaled snATAC, Scaled snATAC (Hydrop snATAC v2 barcodes), 10x snATAC
ASA_122	82.0	Female	Queen Square Brain Bank for Neurological Disorders	91.2	Healthy control	SN	PB-002, 10X	Scaled snATAC, 10x snATAC
ASA_122	82.0	Female	Queen Square Brain Bank for Neurological Disorders	91.2	Healthy control	CC	PB-002	Scaled snATAC, Scaled snATAC (Hydrop snATAC v2 barcodes), 10x snATAC
ASA_122	82.0	Female	Queen Square Brain Bank for Neurological Disorders	91.2	Healthy control	MC	10X	10x snMultiomeATAC
ASA_123	72.0	Female	Queen Square Brain Bank for Neurological Disorders	79.01	Healthy control	SN	PB-002, 10X	Scaled snATAC, 10x snATAC
ASA_123	72.0	Female	Queen Square Brain Bank for Neurological Disorders	79.01	Healthy control	CC	PB-002	Scaled snATAC, Scaled snATAC (Hydrop snATAC v2 barcodes), 10x snATAC
ASA_124	69.0	Male	Queen Square Brain Bank for Neurological Disorders	168.0	Healthy control	SN	PB-002, 10X	Scaled snATAC, 10x snATAC
ASA_124	69.0	Male	Queen Square Brain Bank for Neurological Disorders	168.0	Healthy control	CC	PB-002	Scaled snATAC, Scaled snATAC (Hydrop snATAC v2 barcodes), 10x snATAC
ASA_125	87.0	Female	Queen Square Brain Bank for Neurological Disorders	51.45	Healthy control	SN	PB-002, 10X	Scaled snATAC, 10x snATAC
ASA_125	87.0	Female	Queen Square Brain Bank for Neurological Disorders	51.45	Healthy control	CC	PB-002	Scaled snATAC, Scaled snATAC (Hydrop snATAC v2 barcodes), 10x snATAC
ASA_126	92.0	Female	Queen Square Brain Bank for Neurological Disorders	63.5	Healthy control	SN	PB-002, 10X	Scaled snATAC, 10x snATAC
ASA_126	92.0	Female	Queen Square Brain Bank for Neurological Disorders	63.5	Healthy control	CC	PB-002	Scaled snATAC
ASA_126	92.0	Female	Queen Square Brain Bank for Neurological Disorders	63.5	Healthy control	MC	10X	10x snMultiomeATAC
ASA_127	81.0	Male	Queen Square Brain Bank for Neurological Disorders	50.55	Healthy control	SN	PB-002, 10X	Scaled snATAC, 10x snATAC
ASA_127	81.0	Male	Queen Square Brain Bank for Neurological Disorders	50.55	Healthy control	CC	PB-002	Scaled snATAC
ASA_128	93.0	Female	Queen Square Brain Bank for Neurological Disorders	109.0	Healthy control	SN	PB-002, 10X	Scaled snATAC, 10x snATAC
ASA_128	93.0	Female	Queen Square Brain Bank for Neurological Disorders	109.0	Healthy control	CC	PB-002	Scaled snATAC
ASA_129	88.0	Male	Queen Square Brain Bank for Neurological Disorders	16.15	Healthy control	SN	PB-002, 10X	Scaled snATAC, 10x snATAC
ASA_129	88.0	Male	Queen Square Brain Bank for Neurological Disorders	16.15	Healthy control	CC	PB-002	Scaled snATAC
ASA_130	93.0	Female	Queen Square Brain Bank for Neurological Disorders	29.4	Healthy control	SN	PB-002, 10X	Scaled snATAC, 10x snATAC
ASA_130	93.0	Female	Queen Square Brain Bank for Neurological Disorders	29.4	Healthy control	CC	PB-002	Scaled snATAC
ASA_131	82.0	Female	Queen Square Brain Bank for Neurological Disorders	99.0	Healthy control	SN	10X	10x snATAC
ASA_131	82.0	Female	Queen Square Brain Bank for Neurological Disorders	99.0	Healthy control	CC	PB-002	Scaled snATAC
ASA_132	90.0	Female	Queen Square Brain Bank for Neurological Disorders	41.4	Healthy control	SN	10X	10x snATAC
ASA_132	90.0	Female	Queen Square Brain Bank for Neurological Disorders	41.4	Healthy control	CC	PB-002	Scaled snATAC
ASA_133	86.0	Female	Queen Square Brain Bank for Neurological Disorders	119.05	Healthy control	SN	10X	10x snATAC
ASA_133	86.0	Female	Queen Square Brain Bank for Neurological Disorders	119.05	Healthy control	CC	PB-002	Scaled snATAC
ASA_134	84.0	Female	Queen Square Brain Bank for Neurological Disorders	53.35	Healthy control	SN	10X	10x snATAC
ASA_134	84.0	Female	Queen Square Brain Bank for Neurological Disorders	53.35	Healthy control	CC	PB-002	Scaled snATAC
ASA_134	84.0	Female	Queen Square Brain Bank for Neurological Disorders	53.35	Healthy control	MC	10X	10x snMultiomeATAC
ASA_135	90.0	Male	Queen Square Brain Bank for Neurological Disorders	46.3	Healthy control	SN	10X	10x snATAC
ASA_135	90.0	Male	Queen Square Brain Bank for Neurological Disorders	46.3	Healthy control	CC	PB-002	Scaled snATAC
ASA_136	76.0	Male	Queen Square Brain Bank for Neurological Disorders	79.0	Healthy control	SN	10X	10x snATAC
ASA_136	76.0	Male	Queen Square Brain Bank for Neurological Disorders	79.0	Healthy control	CC	PB-002	Scaled snATAC, 10x snATAC
ASA_137	71.0	Female	Queen Square Brain Bank for Neurological Disorders	76.1	Healthy control	SN	10X	10x snATAC
ASA_137	71.0	Female	Queen Square Brain Bank for Neurological Disorders	76.1	Healthy control	CC	PB-002	Scaled snATAC, 10x snATAC
ASA_138	79.0	Male	Queen Square Brain Bank for Neurological Disorders	105.0	Healthy control	SN	10X	10x snATAC
ASA_138	79.0	Male	Queen Square Brain Bank for Neurological Disorders	105.0	Healthy control	CC	PB-002	Scaled snATAC, 10x snATAC
ASA_139	64.0	Male	Queen Square Brain Bank for Neurological Disorders	80.0	Healthy control	SN	10X	10x snATAC
ASA_139	64.0	Male	Queen Square Brain Bank for Neurological Disorders	80.0	Healthy control	CC	PB-002	Scaled snATAC, 10x snATAC
ASA_140	91.0	Female	Queen Square Brain Bank for Neurological Disorders	87.1	Healthy control	SN	10X	10x snATAC
ASA_140	91.0	Female	Queen Square Brain Bank for Neurological Disorders	87.1	Healthy control	CC	PB-002	Scaled snATAC, 10x snATAC
ASA_140	91.0	Female	Queen Square Brain Bank for Neurological Disorders	87.1	Healthy control	MC	10X	10x snMultiomeATAC
ASA_141	70.0	Male	Queen Square Brain Bank for Neurological Disorders	51.02	PD	SN	10X	10x snMultiomeATAC
ASA_141	70.0	Male	Queen Square Brain Bank for Neurological Disorders	51.02	PD	CC	PB-002	Scaled snATAC, 10x snATAC
ASA_142	87.0	Female	Queen Square Brain Bank for Neurological Disorders	20.03	PD	SN	10X	10x snMultiomeATAC
ASA_142	87.0	Female	Queen Square Brain Bank for Neurological Disorders	20.03	PD	CC	PB-002	Scaled snATAC, 10x snATAC
ASA_143	75.0	Female	Queen Square Brain Bank for Neurological Disorders	48.15	PD	SN	10X	10x snMultiomeATAC
ASA_143	75.0	Female	Queen Square Brain Bank for Neurological Disorders	48.15	PD	CC	PB-002	Scaled snATAC, 10x snATAC
ASA_144	85.0	Male	Queen Square Brain Bank for Neurological Disorders	28.03	PD	SN	10X	10x snMultiomeATAC
ASA_144	85.0	Male	Queen Square Brain Bank for Neurological Disorders	28.03	PD	CC	PB-002	Scaled snATAC, 10x snATAC
ASA_145	65.0	Male	Queen Square Brain Bank for Neurological Disorders	43.01	PD	SN	10X	10x snMultiomeATAC
ASA_145	65.0	Male	Queen Square Brain Bank for Neurological Disorders	43.01	PD	CC	PB-002	Scaled snATAC, 10x snATAC
ASA_146	71.0	Male	Queen Square Brain Bank for Neurological Disorders	94.25	PD	SN	10X	10x snMultiomeATAC
ASA_146	71.0	Male	Queen Square Brain Bank for Neurological Disorders	94.25	PD	CC	PB-002	Scaled snATAC, 10x snATAC
ASA_147	71.0	Male	Queen Square Brain Bank for Neurological Disorders	64.03	PD	SN	10X	10x snMultiomeATAC
ASA_147	71.0	Male	Queen Square Brain Bank for Neurological Disorders	64.03	PD	CC	PB-002	Scaled snATAC, 10x snATAC
ASA_148	67.0	Female	Queen Square Brain Bank for Neurological Disorders	108.0	PD	SN	10X	10x snMultiomeATAC
ASA_148	67.0	Female	Queen Square Brain Bank for Neurological Disorders	108.0	PD	CC	PB-002	Scaled snATAC, 10x snATAC
ASA_149	69.0	Male	Queen Square Brain Bank for Neurological Disorders	99.25	PD	SN	10X	10x snMultiomeATAC
ASA_149	69.0	Male	Queen Square Brain Bank for Neurological Disorders	99.25	PD	CC	PB-002	Scaled snATAC, 10x snATAC
ASA_150	85.0	Male	Queen Square Brain Bank for Neurological Disorders	100.05	PD	SN	10X	10x snMultiomeATAC
ASA_150	85.0	Male	Queen Square Brain Bank for Neurological Disorders	100.05	PD	CC	PB-002	Scaled snATAC, 10x snATAC
ASA_151	73.0	Female	Queen Square Brain Bank for Neurological Disorders	77.45	PD	SN	10X	10x snMultiomeATAC
ASA_151	73.0	Female	Queen Square Brain Bank for Neurological Disorders	77.45	PD	CC	10X	10x snMultiomeATAC
ASA_152	92.0	Male	Queen Square Brain Bank for Neurological Disorders	35.05	PD	SN	10X	10x snMultiomeATAC
ASA_152	92.0	Male	Queen Square Brain Bank for Neurological Disorders	35.05	PD	CC	10X	10x snMultiomeATAC
ASA_153	78.0	Male	Queen Square Brain Bank for Neurological Disorders	34.15	PD	SN	10X	10x snMultiomeATAC
ASA_153	78.0	Male	Queen Square Brain Bank for Neurological Disorders	34.15	PD	CC	10X	10x snMultiomeATAC
ASA_154	75.0	Male	Queen Square Brain Bank for Neurological Disorders	38.46	PD	SN	10X	10x snMultiomeATAC
ASA_154	75.0	Male	Queen Square Brain Bank for Neurological Disorders	38.46	PD	CC	10X	10x snMultiomeATAC
ASA_155	86.0	Female	Queen Square Brain Bank for Neurological Disorders	78.1	PD	SN	10X	10x snMultiomeATAC
ASA_155	86.0	Female	Queen Square Brain Bank for Neurological Disorders	78.1	PD	CC	10X	10x snMultiomeATAC
ASA_156	80.0	Male	Queen Square Brain Bank for Neurological Disorders	67.3	PD	SN	10X	10x snMultiomeATAC
ASA_156	80.0	Male	Queen Square Brain Bank for Neurological Disorders	67.3	PD	CC	10X	10x snMultiomeATAC
ASA_157	83.0	Male	Queen Square Brain Bank for Neurological Disorders	44.55	PD	SN	10X	10x snMultiomeATAC
ASA_157	83.0	Male	Queen Square Brain Bank for Neurological Disorders	44.55	PD	CC	10X	10x snMultiomeATAC
ASA_158	82.0	Female	Queen Square Brain Bank for Neurological Disorders	135.45	PD	SN	10X	10x snMultiomeATAC
ASA_158	82.0	Female	Queen Square Brain Bank for Neurological Disorders	135.45	PD	CC	10X	10x snMultiomeATAC
ASA_159	74.0	Male	Queen Square Brain Bank for Neurological Disorders	19.05	PD	SN	10X	10x snMultiomeATAC
ASA_159	74.0	Male	Queen Square Brain Bank for Neurological Disorders	19.05	PD	CC	10X	10x snMultiomeATAC
ASA_160	74.0	Female	Queen Square Brain Bank for Neurological Disorders	26.19	PD	SN	10X	10x snMultiomeATAC
ASA_160	74.0	Female	Queen Square Brain Bank for Neurological Disorders	26.19	PD	CC	10X	10x snMultiomeATAC
ASA_161	83.0	Male	Queen Square Brain Bank for Neurological Disorders	41.45	PD	SN	PB-002, 10X	Scaled snATAC, 10x snATAC
ASA_161	83.0	Male	Queen Square Brain Bank for Neurological Disorders	41.45	PD	CC	PB-002	Scaled snATAC, 10x snATAC
ASA_162	78.0	Male	Queen Square Brain Bank for Neurological Disorders	68.06	PD	SN	PB-002, 10X	Scaled snATAC, 10x snATAC
ASA_162	78.0	Male	Queen Square Brain Bank for Neurological Disorders	68.06	PD	CC	PB-002	Scaled snATAC, 10x snATAC
ASA_163	81.0	Male	Queen Square Brain Bank for Neurological Disorders	32.5	PD	SN	PB-002, 10X	Scaled snATAC, 10x snATAC
ASA_163	81.0	Male	Queen Square Brain Bank for Neurological Disorders	32.5	PD	CC	PB-002	Scaled snATAC, 10x snATAC
ASA_164	76.0	Male	Queen Square Brain Bank for Neurological Disorders	79.55	PD	SN	PB-002, 10X	Scaled snATAC, 10x snATAC
ASA_164	76.0	Male	Queen Square Brain Bank for Neurological Disorders	79.55	PD	CC	PB-002	Scaled snATAC, 10x snATAC
ASA_165	89.0	Female	Queen Square Brain Bank for Neurological Disorders	33.0	PD	SN	PB-002, 10X	Scaled snATAC, 10x snATAC
ASA_165	89.0	Female	Queen Square Brain Bank for Neurological Disorders	33.0	PD	CC	PB-002	Scaled snATAC, 10x snATAC
ASA_166	89.0	Male	Queen Square Brain Bank for Neurological Disorders	39.4	PD	SN	PB-002, 10X	Scaled snATAC, 10x snATAC
ASA_166	89.0	Male	Queen Square Brain Bank for Neurological Disorders	39.4	PD	CC	PB-002	Scaled snATAC, 10x snATAC
ASA_167	87.0	Male	Queen Square Brain Bank for Neurological Disorders	103.07	PD	SN	PB-002, 10X	Scaled snATAC, 10x snATAC
ASA_167	87.0	Male	Queen Square Brain Bank for Neurological Disorders	103.07	PD	CC	PB-002	Scaled snATAC, 10x snATAC
ASA_168	92.0	Male	Queen Square Brain Bank for Neurological Disorders	41.35	PD	SN	PB-002, 10X	Scaled snATAC, 10x snATAC
ASA_168	92.0	Male	Queen Square Brain Bank for Neurological Disorders	41.35	PD	CC	PB-002	Scaled snATAC, 10x snATAC
ASA_169	72.0	Female	Queen Square Brain Bank for Neurological Disorders	51.0	PD	SN	PB-002, 10X	Scaled snATAC, 10x snATAC
ASA_169	72.0	Female	Queen Square Brain Bank for Neurological Disorders	51.0	PD	CC	PB-002	Scaled snATAC, 10x snATAC
ASA_170	93.0	Male	Queen Square Brain Bank for Neurological Disorders	82.2	PD	SN	PB-002, 10X	Scaled snATAC, 10x snATAC
ASA_170	93.0	Male	Queen Square Brain Bank for Neurological Disorders	82.2	PD	CC	PB-002	Scaled snATAC, 10x snATAC
ASA_171	82.0	Male	Queen Square Brain Bank for Neurological Disorders	32.2	PD	SN	10X	10x snMultiomeATAC, Scaled snATAC
ASA_171	82.0	Male	Queen Square Brain Bank for Neurological Disorders	32.2	PD	CC	PB-002	Scaled snATAC, 10x snATAC
ASA_172	80.0	Male	Queen Square Brain Bank for Neurological Disorders	66.57	PD	SN	10X	10x snMultiomeATAC, Scaled snATAC
ASA_172	80.0	Male	Queen Square Brain Bank for Neurological Disorders	66.57	PD	CC	PB-002	Scaled snATAC, 10x snATAC
ASA_173	75.0	Male	Queen Square Brain Bank for Neurological Disorders	26.15	PD	SN	10X	10x snMultiomeATAC, Scaled snATAC
ASA_173	75.0	Male	Queen Square Brain Bank for Neurological Disorders	26.15	PD	CC	PB-002	Scaled snATAC, 10x snATAC
ASA_174	86.0	Female	Queen Square Brain Bank for Neurological Disorders	75.4	PD	SN	10X	10x snMultiomeATAC, Scaled snATAC
ASA_174	86.0	Female	Queen Square Brain Bank for Neurological Disorders	75.4	PD	CC	PB-002	Scaled snATAC, 10x snATAC
ASA_175	86.0	Female	Queen Square Brain Bank for Neurological Disorders	78.4	PD	SN	10X	10x snMultiomeATAC, Scaled snATAC
ASA_175	86.0	Female	Queen Square Brain Bank for Neurological Disorders	78.4	PD	CC	PB-002	Scaled snATAC, 10x snATAC
ASA_176	76.0	Female	Queen Square Brain Bank for Neurological Disorders	87.05	PD	SN	10X	10x snMultiomeATAC, Scaled snATAC
ASA_176	76.0	Female	Queen Square Brain Bank for Neurological Disorders	87.05	PD	CC	PB-002	Scaled snATAC, 10x snATAC
ASA_177	80.0	Female	Queen Square Brain Bank for Neurological Disorders	39.1	PD	SN	10X	10x snMultiomeATAC, Scaled snATAC
ASA_177	80.0	Female	Queen Square Brain Bank for Neurological Disorders	39.1	PD	CC	PB-002	Scaled snATAC, 10x snATAC
ASA_178	84.0	Male	Queen Square Brain Bank for Neurological Disorders	75.05	PD	SN	10X	10x snMultiomeATAC, Scaled snATAC
ASA_178	84.0	Male	Queen Square Brain Bank for Neurological Disorders	75.05	PD	CC	PB-002	Scaled snATAC, 10x snATAC
ASA_179	68.0	Female	Queen Square Brain Bank for Neurological Disorders	31.05	PD	SN	10X	10x snMultiomeATAC, Scaled snATAC
ASA_179	68.0	Female	Queen Square Brain Bank for Neurological Disorders	31.05	PD	CC	PB-002	Scaled snATAC, 10x snATAC
ASA_180	81.0	Male	Queen Square Brain Bank for Neurological Disorders	26.2	PD	SN	10X	10x snMultiomeATAC, Scaled snATAC
ASA_180	81.0	Male	Queen Square Brain Bank for Neurological Disorders	26.2	PD	CC	PB-002	Scaled snATAC, 10x snATAC
ASA_181	78.0	Female	Queen Square Brain Bank for Neurological Disorders	84.5	PD	SN	10X	10x snMultiomeATAC, Scaled snATAC
ASA_181	78.0	Female	Queen Square Brain Bank for Neurological Disorders	84.5	PD	CC	PB-002	Scaled snATAC, 10x snATAC
ASA_182	89.0	Male	Queen Square Brain Bank for Neurological Disorders	26.45	PD	SN	10X	10x snMultiomeATAC, Scaled snATAC
ASA_182	89.0	Male	Queen Square Brain Bank for Neurological Disorders	26.45	PD	CC	PB-002	Scaled snATAC, 10x snATAC
ASA_183	63.0	Male	Queen Square Brain Bank for Neurological Disorders	133.24	PD	SN	10X	10x snMultiomeATAC, Scaled snATAC
ASA_183	63.0	Male	Queen Square Brain Bank for Neurological Disorders	133.24	PD	CC	PB-002	Scaled snATAC, 10x snATAC
ASA_184	85.0	Female	Queen Square Brain Bank for Neurological Disorders	27.25	PD	SN	10X	10x snMultiomeATAC, Scaled snATAC
ASA_184	85.0	Female	Queen Square Brain Bank for Neurological Disorders	27.25	PD	CC	PB-002	Scaled snATAC, 10x snATAC
ASA_185	73.0	Male	Queen Square Brain Bank for Neurological Disorders	92.27	PD	SN	10X	10x snMultiomeATAC, Scaled snATAC
ASA_185	73.0	Male	Queen Square Brain Bank for Neurological Disorders	92.27	PD	CC	PB-002	Scaled snATAC, 10x snATAC
ASA_186	67.0	Male	Queen Square Brain Bank for Neurological Disorders	63.44	PD	SN	10X	10x snMultiomeATAC, Scaled snATAC
ASA_186	67.0	Male	Queen Square Brain Bank for Neurological Disorders	63.44	PD	CC	PB-002	Scaled snATAC, 10x snATAC
ASA_187	86.0	Female	Queen Square Brain Bank for Neurological Disorders	64.36	PD	SN	10X	10x snMultiomeATAC, Scaled snATAC
ASA_187	86.0	Female	Queen Square Brain Bank for Neurological Disorders	64.36	PD	CC	PB-002	Scaled snATAC, 10x snATAC
ASA_188	74.0	Male	Queen Square Brain Bank for Neurological Disorders	88.45	PD	SN	10X	10x snMultiomeATAC, Scaled snATAC
ASA_188	74.0	Male	Queen Square Brain Bank for Neurological Disorders	88.45	PD	CC	PB-002	Scaled snATAC, 10x snATAC
ASA_189	74.0	Female	Queen Square Brain Bank for Neurological Disorders	31.35	PD	SN	10X	10x snMultiomeATAC, Scaled snATAC
ASA_189	74.0	Female	Queen Square Brain Bank for Neurological Disorders	31.35	PD	CC	PB-002	Scaled snATAC, 10x snATAC
ASA_190	72.0	Male	Queen Square Brain Bank for Neurological Disorders	74.36	PD	SN	10X	10x snMultiomeATAC, Scaled snATAC
ASA_190	72.0	Male	Queen Square Brain Bank for Neurological Disorders	74.36	PD	CC	PB-002	Scaled snATAC, 10x snATAC
