## Supplementary Table 2 for "Modeling *cis*-regulatory variation in human brain enhancers across a large Parkinson’s Disease cohort": wgs_nanowgs_versions.csv

Sample	bcftools	samtools_cram	longphase	sniffles2	clair3	minimap2	samtools_pre_cram	kit	method	model_basecalling	mod_model_basecalling	dorado_version	basecaller	guppy_version
ASA_001B	1.20	1.20	1.7.3	2.2	v1.0.9-rerio	2.28-r1209	1.20	SQK-LSK114	Native	dna_r10.4.1_e8.2_400bps_sup@v5.0.0	5mC_5hmC	0.7.0+71cc744	Dorado
ASA_002B	1.20	1.20	1.7.3	2.2	v1.0.9-rerio	2.24-r1122	1.17	SQK-LSK114	Fiber	dna_r10.4.1_e8.2_400bps_sup@v4.1.0-finetuned	6mA,5mC	0.3.2+d8660a3	Dorado
ASA_003B	1.20	1.20	1.7.3	2.2	v1.0.9-rerio	2.24-r1122	1.14	SQK-LSK110	Native	dna_r9.4.1_450bps_sup_prom.cfg			Guppy	6.0.1+652ffd1
ASA_004B	1.20	1.20	1.7.3	2.2	v1.0.9-rerio	2.24-r1122	1.17	SQK-LSK114	Native	dna_r10.4.1_e8.2_400bps_sup@v4.2.0	5mCG_5hmCG	0.3.2+d8660a3	Dorado
ASA_005B	1.20	1.20	1.7.3	2.2	v1.0.9-rerio	2.24-r1122	1.17	SQK-LSK114	Native	dna_r10.4.1_e8.2_400bps_sup@v4.1.0	5mCG_5hmCG	0.2.4+3fc2b0f	Dorado
ASA_006B	1.20	1.20	1.7.3	2.2	v1.0.9-rerio	2.24-r1122	1.14	SQK-LSK110	Fiber	6ma5mc_dna_r9.4.1_e8_sup_v3.3.cfg			Guppy	6.0.1+652ffd1
ASA_007B	1.20	1.20	1.7.3	2.2	v1.0.9-rerio	2.24-r1122	1.15.1	SQK-LSK110	Native	dna_r9.4.1_450bps_sup_prom.cfg			Guppy	6.0.1+652ffd1
ASA_008A	1.20	1.20	1.7.3	2.2	v1.0.9-rerio	2.24-r1122	1.14	SQK-LSK110	Native	dna_r9.4.1_450bps_sup_prom.cfg			Guppy	6.0.1+652ffd1
ASA_009A	1.20	1.20	1.7.3	2.2	v1.0.9-rerio	2.24-r1122	1.14	SQK-LSK110	Native	dna_r9.4.1_450bps_sup_prom.cfg			Guppy	6.0.1+652ffd1
ASA_010B	1.20	1.20	1.7.3	2.2	v1.0.9-rerio	2.24-r1122	1.14	SQK-LSK110	Native	dna_r9.4.1_450bps_sup_prom.cfg			Guppy	6.0.1+652ffd1
ASA_011B	1.20	1.20	1.7.3	2.2	v1.0.9-rerio	2.28-r1209	1.20	SQK-LSK114	Native	dna_r10.4.1_e8.2_400bps_sup@v5.0.0	5mC_5hmC	0.7.0+71cc744	Dorado
ASA_012B	1.20	1.20	1.7.3	2.2	v1.0.9-rerio	2.24-r1122	1.14	SQK-LSK110	Fiber	6ma5mc_dna_r9.4.1_e8_sup_v3.3.cfg			Guppy	6.0.1+652ffd1
ASA_013A	1.20	1.20	1.7.3	2.2	v1.0.9-rerio	2.28-r1209	1.20	SQK-LSK110	Native	dna_r9.4.1_450bps_sup_prom.cfg			Guppy	6.0.1+652ffd1
ASA_014B	1.20	1.20	1.7.3	2.2	v1.0.9-rerio	2.24-r1122	1.14	SQK-LSK110	Native	dna_r9.4.1_450bps_sup_prom.cfg			Guppy	6.0.1+652ffd1
ASA_015B	1.20	1.20	1.7.3	2.2	v1.0.9-rerio	2.28-r1209	1.20	SQK-LSK114	Native	dna_r10.4.1_e8.2_400bps_sup@v5.0.0	5mC_5hmC	0.7.0+71cc744	Dorado
ASA_016B	1.20	1.20	1.7.3	2.2	v1.0.9-rerio	2.28-r1209	1.20	SQK-LSK114	Native	dna_r10.4.1_e8.2_400bps_sup@v5.0.0	5mC_5hmC	0.7.0+71cc744	Dorado
ASA_017B	1.20	1.20	1.7.3	2.2	v1.0.9-rerio	2.24-r1122	1.14	SQK-LSK110	Fiber	6ma5mc_dna_r9.4.1_e8_sup_v3.3.cfg			Guppy	6.1.2+e0556ff
ASA_018B	1.20	1.20	1.7.3	2.2	v1.0.9-rerio	2.28-r1209	1.20	SQK-LSK114	Native	dna_r10.4.1_e8.2_400bps_sup@v5.0.0	5mC_5hmC	0.7.0+71cc744	Dorado
ASA_019B	1.20	1.20	1.7.3	2.2	v1.0.9-rerio	2.24-r1122	1.14	SQK-LSK110	Native	dna_r9.4.1_450bps_sup_prom.cfg			Guppy	6.0.1+652ffd1
ASA_020B	1.20	1.20	1.7.3	2.2	v1.0.9-rerio	2.28-r1209	1.20	SQK-LSK114	Native	dna_r10.4.1_e8.2_400bps_sup@v5.0.0	5mC_5hmC	0.7.0+71cc744	Dorado
ASA_021B	1.20	1.20	1.7.3	2.2	v1.0.9-rerio	2.28-r1209	1.20	SQK-LSK114	Native	dna_r10.4.1_e8.2_400bps_sup@v5.0.0	5mC_5hmC	0.7.0+71cc744	Dorado
ASA_022B	1.20	1.20	1.7.3	2.2	v1.0.9-rerio	2.28-r1209	1.20	SQK-LSK114	Native	dna_r10.4.1_e8.2_400bps_sup@v5.0.0	5mC_5hmC	0.7.0+71cc744	Dorado
ASA_023B	1.20	1.20	1.7.3	2.2	v1.0.9-rerio	2.24-r1122	1.14	SQK-LSK110	Fiber	6ma5mc_dna_r9.4.1_e8_sup_v3.3.cfg			Guppy	6.0.1+652ffd1
ASA_024B	1.20	1.20	1.7.3	2.2	v1.0.9-rerio	2.28-r1209	1.20	SQK-LSK114	Native	dna_r10.4.1_e8.2_400bps_sup@v5.0.0	5mC_5hmC	0.7.0+71cc744	Dorado
ASA_025B	1.20	1.20	1.7.3	2.2	v1.0.9-rerio	2.24-r1122	1.17	SQK-LSK114	Native	dna_r10.4.1_e8.2_400bps_sup@v4.2.0	5mCG_5hmCG	0.3.2+d8660a3	Dorado
ASA_026B	1.20	1.20	1.7.3	2.2	v1.0.9-rerio	2.24-r1122	1.14	SQK-LSK110	Fiber	6ma5mc_dna_r9.4.1_e8_sup_v3.3.cfg			Guppy	6.0.1+652ffd1
ASA_027B	1.20	1.20	1.7.3	2.2	v1.0.9-rerio	2.24-r1122	1.14	SQK-LSK110	Fiber	6ma5mc_dna_r9.4.1_e8_sup_v3.3.cfg			Guppy	6.0.6+8a98bbc
ASA_028B	1.20	1.20	1.7.3	2.2	v1.0.9-rerio	2.24-r1122	1.14	SQK-LSK110	Fiber	6ma5mc_dna_r9.4.1_e8_sup_v3.3.cfg			Guppy	6.0.1+652ffd1
ASA_029B	1.20	1.20	1.7.3	2.2	v1.0.9-rerio	2.28-r1209	1.20	SQK-LSK114	Native	dna_r10.4.1_e8.2_400bps_sup@v5.0.0	5mC_5hmC	0.7.0+71cc744	Dorado
ASA_030B	1.20	1.20	1.7.3	2.2	v1.0.9-rerio	2.24-r1122	1.14	SQK-LSK110	Fiber	6ma5mc_dna_r9.4.1_e8_sup_v3.3.cfg			Guppy	6.0.1+652ffd1
ASA_031B	1.20	1.20	1.7.3	2.2	v1.0.9-rerio	2.28-r1209	1.20	SQK-LSK114	Native	dna_r10.4.1_e8.2_400bps_sup@v5.0.0	5mC_5hmC	0.7.0+71cc744	Dorado
ASA_032B	1.20	1.20	1.7.3	2.2	v1.0.9-rerio	2.24-r1122	1.17	SQK-LSK114	Native	dna_r10.4.1_e8.2_400bps_sup@v4.1.0	5mCG_5hmCG	0.3.0+88df11b+dirty	Dorado
ASA_033B	1.20	1.20	1.7.3	2.2	v1.0.9-rerio	2.28-r1209	1.20	SQK-LSK114	Native	dna_r10.4.1_e8.2_400bps_sup@v5.0.0	5mC_5hmC	0.7.0+71cc744	Dorado
ASA_034B	1.20	1.20	1.7.3	2.2	v1.0.9-rerio	2.28-r1209	1.20	SQK-LSK114	Native	dna_r10.4.1_e8.2_400bps_sup@v5.0.0	5mC_5hmC	0.7.0+71cc744	Dorado
ASA_035B	1.20	1.20	1.7.3	2.2	v1.0.9-rerio	2.28-r1209	1.20	SQK-LSK114	Native	dna_r10.4.1_e8.2_400bps_sup@v5.0.0	5mC_5hmC	0.7.0+71cc744	Dorado
ASA_036B	1.20	1.20	1.7.3	2.2	v1.0.9-rerio	2.24-r1122	1.14	SQK-LSK110	Fiber	6ma5mc_dna_r9.4.1_e8_sup_v3.3.cfg			Guppy	6.0.1+652ffd1
ASA_037B	1.20	1.20	1.7.3	2.2	v1.0.9-rerio	2.24-r1122	1.14	SQK-LSK110	Fiber	6ma5mc_dna_r9.4.1_e8_sup_v3.3.cfg			Guppy	6.0.1+652ffd1
ASA_038B	1.20	1.20	1.7.3	2.2	v1.0.9-rerio	2.24-r1122	1.14	SQK-LSK110	Fiber	6ma5mc_dna_r9.4.1_e8_sup_v3.3.cfg			Guppy	6.0.1+652ffd1
ASA_039A	1.20	1.20	1.7.3	2.2	v1.0.9-rerio	2.24-r1122	1.14	SQK-LSK110	Native	dna_r9.4.1_450bps_sup_prom.cfg			Guppy	6.0.1+652ffd1
ASA_040B	1.20	1.20	1.7.3	2.2	v1.0.9-rerio	2.24-r1122	1.17	SQK-LSK114	Native	dna_r10.4.1_e8.2_400bps_sup@v4.2.0	5mCG_5hmCG	0.3.2+d8660a3	Dorado
ASA_041B	1.20	1.20	1.7.3	2.2	v1.0.9-rerio	2.24-r1122	1.17	SQK-LSK114	Native	dna_r10.4.1_e8.2_400bps_sup@v4.2.0	5mCG_5hmCG	0.3.2+d8660a3	Dorado
ASA_042B	1.20	1.20	1.7.3	2.2	v1.0.9-rerio	2.24-r1122	1.17	SQK-LSK114	Native	dna_r10.4.1_e8.2_400bps_sup@v4.2.0	5mCG_5hmCG	0.3.2+d8660a3	Dorado
ASA_043B	1.20	1.20	1.7.3	2.2	v1.0.9-rerio	2.28-r1209	1.20	SQK-LSK114	Native	dna_r10.4.1_e8.2_400bps_sup@v5.0.0	5mC_5hmC	0.7.0+71cc744	Dorado
ASA_044B	1.20	1.20	1.7.3	2.2	v1.0.9-rerio	2.24-r1122	1.14	SQK-LSK110	Fiber	6ma5mc_dna_r9.4.1_e8_sup_v3.3.cfg			Guppy	6.0.1+652ffd1
ASA_045B	1.20	1.20	1.7.3	2.2	v1.0.9-rerio	2.24-r1122	1.14	SQK-LSK110	Fiber	6ma5mc_dna_r9.4.1_e8_sup_v3.3.cfg			Guppy	6.0.1+652ffd1
ASA_046B	1.20	1.20	1.7.3	2.2	v1.0.9-rerio	2.28-r1209	1.20	SQK-LSK114	Native	dna_r10.4.1_e8.2_400bps_sup@v5.0.0	5mC_5hmC	0.7.0+71cc744	Dorado
ASA_048B	1.20	1.20	1.7.3	2.2	v1.0.9-rerio	2.24-r1122	1.17	SQK-LSK114	Native	dna_r10.4.1_e8.2_400bps_sup@v4.1.0	5mCG_5hmCG	0.3.0+88df11b+dirty	Dorado
ASA_049B	1.20	1.20	1.7.3	2.2	v1.0.9-rerio	2.24-r1122	1.17	SQK-LSK114	Native	dna_r10.4.1_e8.2_400bps_sup@v4.1.0	5mCG_5hmCG	0.3.0+88df11b+dirty	Dorado
ASA_050B	1.20	1.20	1.7.3	2.2	v1.0.9-rerio	2.24-r1122	1.17	SQK-LSK114	Native	dna_r10.4.1_e8.2_400bps_sup@v4.1.0	5mCG_5hmCG	0.3.0+88df11b+dirty	Dorado
ASA_051C	1.20	1.20	1.7.3	2.2	v1.0.9-rerio	2.28-r1209	1.20	SQK-LSK114	Native	dna_r10.4.1_e8.2_400bps_sup@v4.0.0	5mCG_5hmCG	0.2.4+3fc2b0f	Dorado
ASA_052C	1.20	1.20	1.7.3	2.2	v1.0.9-rerio	2.28-r1209	1.20	SQK-LSK114	Native	dna_r10.4.1_e8.2_400bps_sup@v4.0.0	5mCG_5hmCG	0.2.4+3fc2b0f	Dorado
ASA_053C	1.20	1.20	1.7.3	2.2	v1.0.9-rerio	2.28-r1209	1.20	SQK-LSK114	Native	dna_r10.4.1_e8.2_400bps_sup@v4.2.0	5mCG_5hmCG	0.2.4+3fc2b0f	Dorado
ASA_054C	1.20	1.20	1.7.3	2.2	v1.0.9-rerio	2.28-r1209	1.20	SQK-LSK114	Native	dna_r10.4.1_e8.2_400bps_sup@v4.0.0	5mCG_5hmCG	0.2.4+3fc2b0f	Dorado
ASA_055C	1.20	1.20	1.7.3	2.2	v1.0.9-rerio	2.28-r1209	1.20	SQK-LSK114	Native	dna_r10.4.1_e8.2_400bps_sup@v4.0.0	5mCG_5hmCG	0.2.4+3fc2b0f	Dorado
ASA_056B	1.20	1.20	1.7.3	2.2	v1.0.9-rerio	2.24-r1122	1.17	SQK-LSK110	Native	dna_r9.4.1_e8_sup@v3.3	5mCG	0.1.1+eb48766	Dorado
ASA_057B	1.20	1.20	1.7.3	2.2	v1.0.9-rerio	2.24-r1122	1.17	SQK-LSK114	Native	dna_r10.4.1_e8.2_400bps_sup@v4.2.0	5mCG_5hmCG	0.3.2+d8660a3	Dorado
ASA_058B	1.20	1.20	1.7.3	2.2	v1.0.9-rerio	2.24-r1122	1.17	SQK-LSK114	Native	dna_r10.4.1_e8.2_400bps_sup@v4.0.0	5mCG_5hmCG	0.1.1+eb48766	Dorado
ASA_059B	1.20	1.20	1.7.3	2.2	v1.0.9-rerio	2.24-r1122	1.17	SQK-LSK114	Native	dna_r10.4.1_e8.2_400bps_sup@v4.0.0	5mCG_5hmCG	0.1.1+eb48766	Dorado
ASA_060B	1.20	1.20	1.7.3	2.2	v1.0.9-rerio	2.24-r1122	1.17	SQK-LSK114	Native	dna_r10.4.1_e8.2_400bps_sup@v4.0.0	5mCG_5hmCG	0.1.1+eb48766	Dorado
ASA_061B	1.20	1.20	1.7.3	2.2	v1.0.9-rerio	2.24-r1122	1.14	SQK-LSK110	Fiber	6ma5mc_dna_r9.4.1_e8_sup_v3.3.cfg			Guppy	6.1.2+e0556ff
ASA_062B	1.20	1.20	1.7.3	2.2	v1.0.9-rerio	2.24-r1122	1.14	SQK-LSK110	Fiber	6ma5mc_dna_r9.4.1_e8_sup_v3.3.cfg			Guppy	6.0.1+652ffd1
ASA_063B	1.20	1.20	1.7.3	2.2	v1.0.9-rerio	2.24-r1122	1.14	SQK-LSK110	Fiber	6ma5mc_dna_r9.4.1_e8_sup_v3.3.cfg			Guppy	6.0.1+652ffd1
ASA_064B	1.20	1.20	1.7.3	2.2	v1.0.9-rerio	2.24-r1122	1.17	SQK-LSK114	Native	dna_r10.4.1_e8.2_400bps_sup@v4.2.0	5mCG_5hmCG	0.3.2+d8660a3	Dorado
ASA_065B	1.20	1.20	1.7.3	2.2	v1.0.9-rerio	2.24-r1122	1.14	SQK-LSK110	Fiber	6ma5mc_dna_r9.4.1_e8_sup_v3.3.cfg			Guppy	6.0.1+652ffd1
ASA_066B	1.20	1.20	1.7.3	2.2	v1.0.9-rerio	2.24-r1122	1.17	SQK-LSK114	Native	dna_r10.4.1_e8.2_400bps_sup@v4.0.0	5mCG_5hmCG	0.1.1+eb48766	Dorado
ASA_067C	1.20	1.20	1.7.3	2.2	v1.0.9-rerio	2.28-r1209	1.20	SQK-LSK114	Native	dna_r10.4.1_e8.2_400bps_sup@v4.2.0	5mCG_5hmCG	0.2.4+3fc2b0f	Dorado
ASA_068C	1.20	1.20	1.7.3	2.2	v1.0.9-rerio	2.28-r1209	1.20	SQK-LSK114	Native	dna_r10.4.1_e8.2_400bps_sup@v4.2.0	5mCG_5hmCG	0.2.4+3fc2b0f	Dorado
ASA_069C	1.20	1.20	1.7.3	2.2	v1.0.9-rerio	2.28-r1209	1.20	SQK-LSK114	Native	dna_r10.4.1_e8.2_400bps_sup@v4.0.0	5mCG_5hmCG	0.2.4+3fc2b0f	Dorado
ASA_070B	1.20	1.20	1.7.3	2.2	v1.0.9-rerio	2.24-r1122	1.17	SQK-LSK114	Native	dna_r10.4.1_e8.2_400bps_sup@v4.0.0	5mCG_5hmCG	0.1.1+eb48766	Dorado
ASA_071C	1.20	1.20	1.7.3	2.2	v1.0.9-rerio	2.28-r1209	1.20	SQK-LSK114	Native	dna_r10.4.1_e8.2_400bps_sup@v4.2.0	5mCG_5hmCG	0.2.4+3fc2b0f	Dorado
ASA_072B	1.20	1.20	1.7.3	2.2	v1.0.9-rerio	2.24-r1122	1.14	SQK-LSK110	Fiber	6ma5mc_dna_r9.4.1_e8_sup_v3.3.cfg			Guppy	6.0.1+652ffd1
ASA_073C	1.20	1.20	1.7.3	2.2	v1.0.9-rerio	2.28-r1209	1.20	SQK-LSK114	Native	dna_r10.4.1_e8.2_400bps_sup@v4.2.0	5mCG_5hmCG	0.2.4+3fc2b0f	Dorado
ASA_074B	1.20	1.20	1.7.3	2.2	v1.0.9-rerio	2.24-r1122	1.14	SQK-LSK110	Fiber	6ma5mc_dna_r9.4.1_e8_sup_v3.3.cfg			Guppy	6.0.1+652ffd1
ASA_075C	1.20	1.20	1.7.3	2.2	v1.0.9-rerio	2.28-r1209	1.20	SQK-LSK114	Native	dna_r10.4.1_e8.2_400bps_sup@v4.2.0	5mCG_5hmCG	0.2.4+3fc2b0f	Dorado
ASA_076B	1.20	1.20	1.7.3	2.2	v1.0.9-rerio	2.24-r1122	1.14	SQK-LSK110	Fiber	6ma5mc_dna_r9.4.1_e8_sup_v3.3.cfg			Guppy	6.1.2+e0556ff
ASA_077B	1.20	1.20	1.7.3	2.2	v1.0.9-rerio	2.24-r1122	1.14	SQK-LSK110	Fiber	6ma5mc_dna_r9.4.1_e8_sup_v3.3.cfg			Guppy	6.1.2+e0556ff
ASA_078B	1.20	1.20	1.7.3	2.2	v1.0.9-rerio	2.24-r1122	1.14	SQK-LSK110	Fiber	6ma5mc_dna_r9.4.1_e8_sup_v3.3.cfg			Guppy	6.1.2+e0556ff
ASA_079B	1.20	1.20	1.7.3	2.2	v1.0.9-rerio	2.24-r1122	1.17	SQK-LSK114	Native	dna_r10.4.1_e8.2_400bps_sup@v4.2.0	5mCG_5hmCG	0.3.2+d8660a3	Dorado
ASA_080B	1.20	1.20	1.7.3	2.2	v1.0.9-rerio	2.24-r1122	1.17	SQK-LSK114	Native	dna_r10.4.1_e8.2_400bps_sup@v4.2.0	5mCG_5hmCG	0.3.2+d8660a3	Dorado
ASA_081B	1.20	1.20	1.7.3	2.2	v1.0.9-rerio	2.24-r1122	1.17	SQK-LSK114	Native	dna_r10.4.1_e8.2_400bps_sup@v4.0.0	5mCG_5hmCG	0.1.1+eb48766	Dorado
ASA_082B	1.20	1.20	1.7.3	2.2	v1.0.9-rerio	2.24-r1122	1.17	SQK-LSK114	Native	dna_r10.4.1_e8.2_400bps_sup@v4.0.0	5mCG_5hmCG	0.1.1+eb48766	Dorado
ASA_083B	1.20	1.20	1.7.3	2.2	v1.0.9-rerio	2.24-r1122	1.17	SQK-LSK114	Native	dna_r10.4.1_e8.2_400bps_sup@v4.0.0	5mCG_5hmCG	0.1.1+eb48766	Dorado
ASA_084B	1.20	1.20	1.7.3	2.2	v1.0.9-rerio	2.24-r1122	1.17	SQK-LSK114	Native	dna_r10.4.1_e8.2_400bps_sup@v4.0.0	5mCG_5hmCG	0.1.1+eb48766	Dorado
ASA_085B	1.20	1.20	1.7.3	2.2	v1.0.9-rerio	2.24-r1122	1.17	SQK-LSK114	Native	dna_r10.4.1_e8.2_400bps_sup@v4.2.0	5mCG_5hmCG	0.3.2+d8660a3	Dorado
ASA_086B	1.20	1.20	1.7.3	2.2	v1.0.9-rerio	2.24-r1122	1.14	SQK-LSK110	Fiber	6ma5mc_dna_r9.4.1_e8_sup_v3.3.cfg			Guppy	6.0.1+652ffd1
ASA_087B	1.20	1.20	1.7.3	2.2	v1.0.9-rerio	2.24-r1122	1.14	SQK-LSK110	Fiber	6ma5mc_dna_r9.4.1_e8_sup_v3.3.cfg			Guppy	6.0.1+652ffd1
ASA_088B	1.20	1.20	1.7.3	2.2	v1.0.9-rerio	2.24-r1122	1.17	SQK-LSK114	Native	dna_r10.4.1_e8.2_400bps_sup@v4.2.0	5mCG_5hmCG	0.3.2+d8660a3	Dorado
ASA_089B	1.20	1.20	1.7.3	2.2	v1.0.9-rerio	2.24-r1122	1.14	SQK-LSK110	Fiber	6ma5mc_dna_r9.4.1_e8_sup_v3.3.cfg			Guppy	6.0.1+652ffd1
ASA_090B	1.20	1.20	1.7.3	2.2	v1.0.9-rerio	2.24-r1122	1.14	SQK-LSK110	Fiber	6ma5mc_dna_r9.4.1_e8_sup_v3.3.cfg			Guppy	6.1.2+e0556ff
ASA_091B	1.20	1.20	1.7.3	2.2	v1.0.9-rerio	2.24-r1122	1.17	SQK-LSK114	Native	dna_r10.4.1_e8.2_400bps_sup@v4.0.0	5mCG_5hmCG	0.1.1+eb48766	Dorado
ASA_092B	1.20	1.20	1.7.3	2.2	v1.0.9-rerio	2.24-r1122	1.17	SQK-LSK114	Native	dna_r10.4.1_e8.2_400bps_sup@v4.2.0	5mCG_5hmCG	0.3.2+d8660a3	Dorado
ASA_093B	1.20	1.20	1.7.3	2.2	v1.0.9-rerio	2.24-r1122	1.17	SQK-LSK110	Native	dna_r9.4.1_e8_sup@v3.3	5mCG	0.1.1+eb48766	Dorado
ASA_094B	1.20	1.20	1.7.3	2.2	v1.0.9-rerio	2.24-r1122	1.17	SQK-LSK110	Native	dna_r9.4.1_e8_sup@v3.3	5mCG	0.1.1+eb48766	Dorado
ASA_095B	1.20	1.20	1.7.3	2.2	v1.0.9-rerio	2.24-r1122	1.17	SQK-LSK114	Native	dna_r10.4.1_e8.2_400bps_sup@v4.0.0	5mCG_5hmCG	0.1.1+eb48766	Dorado
ASA_096C	1.20	1.20	1.7.3	2.2	v1.0.9-rerio	2.28-r1209	1.20	SQK-LSK114	Native	dna_r10.4.1_e8.2_400bps_sup@v4.0.0	5mCG_5hmCG	0.2.4+3fc2b0f	Dorado
ASA_097C	1.20	1.20	1.7.3	2.2	v1.0.9-rerio	2.28-r1209	1.20	SQK-LSK114	Native	dna_r10.4.1_e8.2_400bps_sup@v4.2.0	5mCG_5hmCG	0.2.4+3fc2b0f	Dorado
ASA_098C	1.20	1.20	1.7.3	2.2	v1.0.9-rerio	2.28-r1209	1.20	SQK-LSK114	Native	dna_r10.4.1_e8.2_400bps_sup@v4.2.0	5mCG_5hmCG	0.2.4+3fc2b0f	Dorado
ASA_099C	1.20	1.20	1.7.3	2.2	v1.0.9-rerio	2.28-r1209	1.20	SQK-LSK114	Native	dna_r10.4.1_e8.2_400bps_sup@v4.2.0	5mCG_5hmCG	0.2.4+3fc2b0f	Dorado
ASA_100C	1.20	1.20	1.7.3	2.2	v1.0.9-rerio	2.28-r1209	1.20	SQK-LSK114	Native	dna_r10.4.1_e8.2_400bps_sup@v4.2.0	5mCG_5hmCG	0.2.4+3fc2b0f	Dorado
ASA_101B	1.20	1.20	1.7.3	2.2	v1.0.9-rerio	2.24-r1122	1.17	SQK-LSK114	Fiber	dna_r10.4.1_e8.2_400bps_sup@v4.1.0-finetuned	6mA	0.3.2+d8660a3	Dorado
ASA_102B	1.20	1.20	1.7.3	2.2	v1.0.9-rerio	2.24-r1122	1.14	SQK-LSK110	Fiber	6ma5mc_dna_r9.4.1_e8_sup_v3.3.cfg			Guppy	6.1.2+e0556ff
ASA_103B	1.20	1.20	1.7.3	2.2	v1.0.9-rerio	2.24-r1122	1.14	SQK-LSK110	Fiber	6ma5mc_dna_r9.4.1_e8_sup_v3.3.cfg			Guppy	6.1.2+e0556ff
ASA_104B	1.20	1.20	1.7.3	2.2	v1.0.9-rerio	2.24-r1122	1.14	SQK-LSK110	Fiber	6ma5mc_dna_r9.4.1_e8_sup_v3.3.cfg			Guppy	6.1.2+e0556ff
ASA_105B	1.20	1.20	1.7.3	2.2	v1.0.9-rerio	2.24-r1122	1.17	SQK-LSK114	Native	dna_r10.4.1_e8.2_400bps_sup@v4.2.0	5mCG_5hmCG	0.3.2+d8660a3	Dorado
ASA_106B	1.20	1.20	1.7.3	2.2	v1.0.9-rerio	2.24-r1122	1.14	SQK-LSK110	Fiber	6ma5mc_dna_r9.4.1_e8_sup_v3.3.cfg			Guppy	6.1.2+e0556ff
ASA_107B	1.20	1.20	1.7.3	2.2	v1.0.9-rerio	2.24-r1122	1.17	SQK-LSK114	Native	dna_r10.4.1_e8.2_400bps_sup@v4.2.0	5mCG_5hmCG	0.3.2+d8660a3	Dorado
ASA_108B	1.20	1.20	1.7.3	2.2	v1.0.9-rerio	2.24-r1122	1.17	SQK-LSK114	Native	dna_r10.4.1_e8.2_400bps_sup@v4.2.0	5mCG_5hmCG	0.3.2+d8660a3	Dorado
ASA_109B	1.20	1.20	1.7.3	2.2	v1.0.9-rerio	2.24-r1122	1.17	SQK-LSK114	Native	dna_r10.4.1_e8.2_400bps_sup@v4.2.0	5mCG_5hmCG	0.3.2+d8660a3	Dorado
ASA_110B	1.20	1.20	1.7.3	2.2	v1.0.9-rerio	2.24-r1122	1.14	SQK-LSK110	Fiber	6ma5mc_dna_r9.4.1_e8_sup_v3.3.cfg			Guppy	6.1.2+e0556ff
ASA_111B	1.20	1.20	1.7.3	2.2	v1.0.9-rerio	2.24-r1122	1.17	SQK-LSK114	Native	dna_r10.4.1_e8.2_400bps_sup@v4.2.0	5mCG_5hmCG	0.3.2+d8660a3	Dorado
ASA_112B	1.20	1.20	1.7.3	2.2	v1.0.9-rerio	2.24-r1122	1.17	SQK-LSK114	Fiber	dna_r10.4.1_e8.2_400bps_sup@v4.1.0-finetuned	6mA,5mC	0.3.2+d8660a3	Dorado
ASA_113B	1.20	1.20	1.7.3	2.2	v1.0.9-rerio	2.24-r1122	1.17	SQK-LSK114	Fiber	dna_r10.4.1_e8.2_400bps_sup@v4.1.0-finetuned	6mA,5mC	0.3.2+d8660a3	Dorado
ASA_114B	1.20	1.20	1.7.3	2.2	v1.0.9-rerio	2.24-r1122	1.17	SQK-LSK114	Fiber	dna_r10.4.1_e8.2_400bps_sup@v4.1.0-finetuned	6mA,5mC	0.3.2+d8660a3	Dorado
ASA_115B	1.20	1.20	1.7.3	2.2	v1.0.9-rerio	2.24-r1122	1.17	SQK-LSK114	Fiber	dna_r10.4.1_e8.2_400bps_sup@v4.1.0-finetuned	6mA,5mC	0.3.2+d8660a3	Dorado
ASA_116B	1.20	1.20	1.7.3	2.2	v1.0.9-rerio	2.24-r1122	1.17	SQK-LSK114	Fiber	dna_r10.4.1_e8.2_400bps_sup@v4.1.0-finetuned	6mA,5mC	0.3.2+d8660a3	Dorado
ASA_117B	1.20	1.20	1.7.3	2.2	v1.0.9-rerio	2.24-r1122	1.17	SQK-LSK114	Fiber	dna_r10.4.1_e8.2_400bps_sup@v4.1.0-finetuned	6mA,5mC	0.3.2+d8660a3	Dorado
ASA_118B	1.20	1.20	1.7.3	2.2	v1.0.9-rerio	2.24-r1122	1.17	SQK-LSK114	Fiber	dna_r10.4.1_e8.2_400bps_sup@v4.1.0-finetuned	6mA,5mC	0.3.2+d8660a3	Dorado
ASA_119B	1.20	1.20	1.7.3	2.2	v1.0.9-rerio	2.24-r1122	1.17	SQK-LSK114	Fiber	dna_r10.4.1_e8.2_400bps_sup@v4.1.0-finetuned	6mA,5mC	0.3.2+d8660a3	Dorado
ASA_120B	1.20	1.20	1.7.3	2.2	v1.0.9-rerio	2.24-r1122	1.17	SQK-LSK114	Fiber	dna_r10.4.1_e8.2_400bps_sup@v4.1.0-finetuned	6mA,5mC	0.3.2+d8660a3	Dorado
ASA_121B	1.20	1.20	1.7.3	2.2	v1.0.9-rerio	2.24-r1122	1.17	SQK-LSK114	Native	dna_r10.4.1_e8.2_400bps_sup@v4.0.0	5mCG_5hmCG	0.1.1+eb48766	Dorado
ASA_122B	1.20	1.20	1.7.3	2.2	v1.0.9-rerio	2.24-r1122	1.17	SQK-LSK114	Native	dna_r10.4.1_e8.2_400bps_sup@v4.1.0	5mCG_5hmCG	0.2.4+3fc2b0f	Dorado
ASA_123B	1.20	1.20	1.7.3	2.2	v1.0.9-rerio	2.24-r1122	1.17	SQK-LSK114	Native	dna_r10.4.1_e8.2_400bps_sup@v4.0.0	5mCG_5hmCG	0.1.1+eb48766	Dorado
ASA_124B	1.20	1.20	1.7.3	2.2	v1.0.9-rerio	2.24-r1122	1.17	SQK-LSK114	Native	dna_r10.4.1_e8.2_400bps_sup@v4.1.0	5mCG_5hmCG	0.2.4+3fc2b0f	Dorado
ASA_125B	1.20	1.20	1.7.3	2.2	v1.0.9-rerio	2.24-r1122	1.17	SQK-LSK114	Native	dna_r10.4.1_e8.2_400bps_sup@v4.1.0	5mCG_5hmCG	0.2.4+3fc2b0f	Dorado
ASA_126B	1.20	1.20	1.7.3	2.2	v1.0.9-rerio	2.24-r1122	1.17	SQK-LSK114	Native	dna_r10.4.1_e8.2_400bps_sup@v4.2.0	5mCG_5hmCG	0.3.0+88df11b+dirty	Dorado
ASA_127B	1.20	1.20	1.7.3	2.2	v1.0.9-rerio	2.24-r1122	1.17	SQK-LSK114	Native	dna_r10.4.1_e8.2_400bps_sup@v4.1.0	5mCG_5hmCG	0.2.4+3fc2b0f	Dorado
ASA_128B	1.20	1.20	1.7.3	2.2	v1.0.9-rerio	2.24-r1122	1.17	SQK-LSK114	Native	dna_r10.4.1_e8.2_400bps_sup@v4.1.0	5mCG_5hmCG	0.2.4+3fc2b0f	Dorado
ASA_129B	1.20	1.20	1.7.3	2.2	v1.0.9-rerio	2.24-r1122	1.17	SQK-LSK114	Native	dna_r10.4.1_e8.2_400bps_sup@v4.1.0	5mCG_5hmCG	0.2.4+3fc2b0f	Dorado
ASA_130B	1.20	1.20	1.7.3	2.2	v1.0.9-rerio	2.24-r1122	1.17	SQK-LSK114	Native	dna_r10.4.1_e8.2_400bps_sup@v4.1.0	5mCG_5hmCG	0.2.4+3fc2b0f	Dorado
ASA_131B	1.20	1.20	1.7.3	2.2	v1.0.9-rerio	2.24-r1122	1.17	SQK-LSK114	Native	dna_r10.4.1_e8.2_400bps_sup@v4.1.0	5mCG_5hmCG	0.2.4+3fc2b0f	Dorado
ASA_132B	1.20	1.20	1.7.3	2.2	v1.0.9-rerio	2.24-r1122	1.17	SQK-LSK114	Native	dna_r10.4.1_e8.2_400bps_sup@v4.1.0	5mCG_5hmCG	0.2.4+3fc2b0f	Dorado
ASA_133B	1.20	1.20	1.7.3	2.2	v1.0.9-rerio	2.24-r1122	1.17	SQK-LSK114	Native	dna_r10.4.1_e8.2_400bps_sup@v4.1.0	5mCG_5hmCG	0.2.4+3fc2b0f	Dorado
ASA_134B	1.20	1.20	1.7.3	2.2	v1.0.9-rerio	2.24-r1122	1.17	SQK-LSK114	Native	dna_r10.4.1_e8.2_400bps_sup@v4.1.0	5mCG_5hmCG	0.2.4+3fc2b0f	Dorado
ASA_135B	1.20	1.20	1.7.3	2.2	v1.0.9-rerio	2.24-r1122	1.17	SQK-LSK114	Native	dna_r10.4.1_e8.2_400bps_sup@v4.1.0	5mCG_5hmCG	0.2.4+3fc2b0f	Dorado
ASA_136B	1.20	1.20	1.7.3	2.2	v1.0.9-rerio	2.24-r1122	1.17	SQK-LSK114	Native	dna_r10.4.1_e8.2_400bps_sup@v4.1.0	5mCG_5hmCG	0.2.4+3fc2b0f	Dorado
ASA_138B	1.20	1.20	1.7.3	2.2	v1.0.9-rerio	2.24-r1122	1.17	SQK-LSK114	Native	dna_r10.4.1_e8.2_400bps_sup@v4.2.0	5mCG_5hmCG	0.3.0+88df11b+dirty	Dorado
ASA_139B	1.20	1.20	1.7.3	2.2	v1.0.9-rerio	2.24-r1122	1.17	SQK-LSK114	Native	dna_r10.4.1_e8.2_400bps_sup@v4.1.0	5mCG_5hmCG	0.2.4+3fc2b0f	Dorado
ASA_140B	1.20	1.20	1.7.3	2.2	v1.0.9-rerio	2.24-r1122	1.17	SQK-LSK114	Native	dna_r10.4.1_e8.2_400bps_sup@v4.1.0	5mCG_5hmCG	0.2.4+3fc2b0f	Dorado
ASA_141B	1.20	1.20	1.7.3	2.2	v1.0.9-rerio	2.24-r1122	1.17	SQK-LSK114	Native	dna_r10.4.1_e8.2_400bps_sup@v4.0.0	5mCG_5hmCG	0.1.1+eb48766	Dorado
ASA_142B	1.20	1.20	1.7.3	2.2	v1.0.9-rerio	2.24-r1122	1.17	SQK-LSK110	Native	dna_r9.4.1_e8_sup@v3.3	5mCG	0.1.1+eb48766	Dorado
ASA_143B	1.20	1.20	1.7.3	2.2	v1.0.9-rerio	2.24-r1122	1.17	SQK-LSK114	Native	dna_r10.4.1_e8.2_400bps_sup@v4.0.0	5mCG_5hmCG	0.1.1+eb48766	Dorado
ASA_144B	1.20	1.20	1.7.3	2.2	v1.0.9-rerio	2.24-r1122	1.17	SQK-LSK114	Native	dna_r10.4.1_e8.2_400bps_sup@v4.0.0	5mCG_5hmCG	0.1.1+eb48766	Dorado
ASA_145B	1.20	1.20	1.7.3	2.2	v1.0.9-rerio	2.24-r1122	1.17	SQK-LSK114	Native	dna_r10.4.1_e8.2_400bps_sup@v4.2.0	5mCG_5hmCG	0.3.2+d8660a3	Dorado
ASA_146B	1.20	1.20	1.7.3	2.2	v1.0.9-rerio	2.24-r1122	1.17	SQK-LSK110	Fiber	dna_r9.4.1_450bps_sup_prom.cfg			Guppy	6.1.2+e0556ff
ASA_147B	1.20	1.20	1.7.3	2.2	v1.0.9-rerio	2.24-r1122	1.17	SQK-LSK110	Fiber	dna_r9.4.1_450bps_sup_prom.cfg			Guppy	6.1.2+e0556ff
ASA_148B	1.20	1.20	1.7.3	2.2	v1.0.9-rerio	2.24-r1122	1.17	SQK-LSK110	Native	dna_r9.4.1_e8_sup@v3.3	5mCG	0.1.1+eb48766	Dorado
ASA_149B	1.20	1.20	1.7.3	2.2	v1.0.9-rerio	2.24-r1122	1.17	SQK-LSK110	Native	dna_r9.4.1_e8_sup@v3.3	5mCG	0.1.1+eb48766	Dorado
ASA_150B	1.20	1.20	1.7.3	2.2	v1.0.9-rerio	2.24-r1122	1.17	SQK-LSK114	Fiber	dna_r10.4.1_e8.2_400bps_sup@v4.1.0-finetuned	6mA,5mC	0.3.2+d8660a3	Dorado
ASA_151B	1.20	1.20	1.7.3	2.2	v1.0.9-rerio	2.24-r1122	1.17	SQK-LSK110	Fiber	dna_r9.4.1_450bps_sup_prom.cfg			Guppy	6.1.2+e0556ff
ASA_152B	1.20	1.20	1.7.3	2.2	v1.0.9-rerio	2.24-r1122	1.17	SQK-LSK110	Fiber	dna_r9.4.1_450bps_sup_prom.cfg			Guppy	6.1.2+e0556ff
ASA_153B	1.20	1.20	1.7.3	2.2	v1.0.9-rerio	2.24-r1122	1.17	SQK-LSK114	Fiber	dna_r10.4.1_e8.2_400bps_sup@v4.1.0-finetuned	6mA,5mC	0.3.2+d8660a3	Dorado
ASA_154B	1.20	1.20	1.7.3	2.2	v1.0.9-rerio	2.24-r1122	1.17	SQK-LSK114	Fiber	dna_r10.4.1_e8.2_400bps_sup@v4.1.0-finetuned	6mA,5mC	0.3.2+d8660a3	Dorado
ASA_155B	1.20	1.20	1.7.3	2.2	v1.0.9-rerio	2.24-r1122	1.17	SQK-LSK114	Fiber	dna_r10.4.1_e8.2_400bps_sup@v4.1.0-finetuned	6mA,5mC	0.3.2+d8660a3	Dorado
ASA_156B	1.20	1.20	1.7.3	2.2	v1.0.9-rerio	2.24-r1122	1.17	SQK-LSK110	Fiber	dna_r9.4.1_450bps_sup_prom.cfg			Guppy	6.1.2+e0556ff
ASA_157B	1.20	1.20	1.7.3	2.2	v1.0.9-rerio	2.24-r1122	1.17	SQK-LSK114	Fiber	dna_r10.4.1_e8.2_400bps_sup@v4.1.0-finetuned	6mA	0.3.2+d8660a3	Dorado
ASA_158B	1.20	1.20	1.7.3	2.2	v1.0.9-rerio	2.24-r1122	1.17	SQK-LSK114	Fiber	dna_r10.4.1_e8.2_400bps_sup@v4.1.0-finetuned	6mA,5mC	0.3.2+d8660a3	Dorado
ASA_159B	1.20	1.20	1.7.3	2.2	v1.0.9-rerio	2.24-r1122	1.17	SQK-LSK114	Fiber	dna_r10.4.1_e8.2_400bps_sup@v4.1.0-finetuned	6mA,5mC	0.3.2+d8660a3	Dorado
ASA_160B	1.20	1.20	1.7.3	2.2	v1.0.9-rerio	2.24-r1122	1.17	SQK-LSK114	Fiber	dna_r10.4.1_e8.2_400bps_sup@v4.1.0-finetuned	6mA,5mC	0.3.2+d8660a3	Dorado
ASA_161B	1.20	1.20	1.7.3	2.2	v1.0.9-rerio	2.24-r1122	1.17	SQK-LSK114	Fiber	dna_r10.4.1_e8.2_400bps_sup@v4.1.0-finetuned	6mA,5mC	0.3.2+d8660a3	Dorado
ASA_162B	1.20	1.20	1.7.3	2.2	v1.0.9-rerio	2.24-r1122	1.17	SQK-LSK114	Fiber	dna_r10.4.1_e8.2_400bps_sup@v4.1.0-finetuned	6mA,5mC	0.3.2+d8660a3	Dorado
ASA_163B	1.20	1.20	1.7.3	2.2	v1.0.9-rerio	2.24-r1122	1.17	SQK-LSK114	Fiber	dna_r10.4.1_e8.2_400bps_sup@v4.1.0-finetuned	6mA,5mC	0.3.2+d8660a3	Dorado
ASA_164B	1.20	1.20	1.7.3	2.2	v1.0.9-rerio	2.24-r1122	1.17	SQK-LSK114	Fiber	dna_r10.4.1_e8.2_400bps_sup@v4.1.0-finetuned	6mA,5mC	0.3.2+d8660a3	Dorado
ASA_165B	1.20	1.20	1.7.3	2.2	v1.0.9-rerio	2.24-r1122	1.17	SQK-LSK114	Fiber	dna_r10.4.1_e8.2_400bps_sup@v4.1.0-finetuned	6mA,5mC	0.3.2+d8660a3	Dorado
ASA_166B	1.20	1.20	1.7.3	2.2	v1.0.9-rerio	2.24-r1122	1.17	SQK-LSK114	Fiber	dna_r10.4.1_e8.2_400bps_sup@v4.1.0-finetuned	6mA,5mC	0.3.2+d8660a3	Dorado
ASA_167B	1.20	1.20	1.7.3	2.2	v1.0.9-rerio	2.24-r1122	1.17	SQK-LSK114	Fiber	dna_r10.4.1_e8.2_400bps_sup@v4.1.0-finetuned	6mA,5mC	0.3.2+d8660a3	Dorado
ASA_168B	1.20	1.20	1.7.3	2.2	v1.0.9-rerio	2.24-r1122	1.17	SQK-LSK114	Fiber	dna_r10.4.1_e8.2_400bps_sup@v4.1.0-finetuned	6mA,5mC	0.3.2+d8660a3	Dorado
ASA_169B	1.20	1.20	1.7.3	2.2	v1.0.9-rerio	2.24-r1122	1.17	SQK-LSK114	Native	dna_r10.4.1_e8.2_400bps_sup@v4.1.0	5mCG_5hmCG	0.2.4+3fc2b0f	Dorado
ASA_170B	1.20	1.20	1.7.3	2.2	v1.0.9-rerio	2.24-r1122	1.17	SQK-LSK114	Native	dna_r10.4.1_e8.2_400bps_sup@v4.1.0	5mCG_5hmCG	0.2.4+3fc2b0f	Dorado
ASA_171B	1.20	1.20	1.7.3	2.2	v1.0.9-rerio	2.24-r1122	1.17	SQK-LSK114	Native	dna_r10.4.1_e8.2_400bps_sup@v4.1.0	5mCG_5hmCG	0.2.4+3fc2b0f	Dorado
ASA_172B	1.20	1.20	1.7.3	2.2	v1.0.9-rerio	2.24-r1122	1.17	SQK-LSK114	Native	dna_r10.4.1_e8.2_400bps_sup@v4.1.0	5mCG_5hmCG	0.2.4+3fc2b0f	Dorado
ASA_173B	1.20	1.20	1.7.3	2.2	v1.0.9-rerio	2.24-r1122	1.17	SQK-LSK114	Native	dna_r10.4.1_e8.2_400bps_sup@v4.1.0	5mCG_5hmCG	0.2.4+3fc2b0f	Dorado
ASA_174B	1.20	1.20	1.7.3	2.2	v1.0.9-rerio	2.24-r1122	1.17	SQK-LSK114	Native	dna_r10.4.1_e8.2_400bps_sup@v4.1.0	5mCG_5hmCG	0.3.0+88df11b+dirty	Dorado
ASA_175B	1.20	1.20	1.7.3	2.2	v1.0.9-rerio	2.24-r1122	1.17	SQK-LSK114	Native	dna_r10.4.1_e8.2_400bps_sup@v4.2.0	5mCG_5hmCG	0.3.0+88df11b+dirty	Dorado
ASA_176B	1.20	1.20	1.7.3	2.2	v1.0.9-rerio	2.24-r1122	1.17	SQK-LSK114	Native	dna_r10.4.1_e8.2_400bps_sup@v4.1.0	5mCG_5hmCG	0.3.0+88df11b+dirty	Dorado
ASA_177B	1.20	1.20	1.7.3	2.2	v1.0.9-rerio	2.24-r1122	1.17	SQK-LSK114	Native	dna_r10.4.1_e8.2_400bps_sup@v4.2.0	5mCG_5hmCG	0.3.0+88df11b+dirty	Dorado
ASA_178B	1.20	1.20	1.7.3	2.2	v1.0.9-rerio	2.24-r1122	1.17	SQK-LSK114	Native	dna_r10.4.1_e8.2_400bps_sup@v4.1.0	5mCG_5hmCG	0.3.0+88df11b+dirty	Dorado
ASA_179B	1.20	1.20	1.7.3	2.2	v1.0.9-rerio	2.24-r1122	1.17	SQK-LSK114	Native	dna_r10.4.1_e8.2_400bps_sup@v4.1.0	5mCG_5hmCG	0.3.0+88df11b+dirty	Dorado
ASA_180B	1.20	1.20	1.7.3	2.2	v1.0.9-rerio	2.24-r1122	1.17	SQK-LSK114	Native	dna_r10.4.1_e8.2_400bps_sup@v4.1.0	5mCG_5hmCG	0.3.0+88df11b+dirty	Dorado
ASA_181B	1.20	1.20	1.7.3	2.2	v1.0.9-rerio	2.24-r1122	1.17	SQK-LSK114	Native	dna_r10.4.1_e8.2_400bps_sup@v4.1.0	5mCG_5hmCG	0.3.0+88df11b+dirty	Dorado
ASA_182B	1.20	1.20	1.7.3	2.2	v1.0.9-rerio	2.24-r1122	1.17	SQK-LSK114	Native	dna_r10.4.1_e8.2_400bps_sup@v4.2.0	5mCG_5hmCG	0.3.2+d8660a3	Dorado
ASA_183B	1.20	1.20	1.7.3	2.2	v1.0.9-rerio	2.24-r1122	1.17	SQK-LSK114	Native	dna_r10.4.1_e8.2_400bps_sup@v4.2.0	5mCG_5hmCG	0.3.2+d8660a3	Dorado
ASA_184B	1.20	1.20	1.7.3	2.2	v1.0.9-rerio	2.24-r1122	1.17	SQK-LSK114	Native	dna_r10.4.1_e8.2_400bps_sup@v4.2.0	5mCG_5hmCG	0.3.2+d8660a3	Dorado
ASA_185B	1.20	1.20	1.7.3	2.2	v1.0.9-rerio	2.24-r1122	1.17	SQK-LSK114	Native	dna_r10.4.1_e8.2_400bps_sup@v4.2.0	5mCG_5hmCG	0.3.2+d8660a3	Dorado
ASA_186B	1.20	1.20	1.7.3	2.2	v1.0.9-rerio	2.24-r1122	1.17	SQK-LSK114	Native	dna_r10.4.1_e8.2_400bps_sup@v4.2.0	5mCG_5hmCG	0.3.2+d8660a3	Dorado
ASA_187B	1.20	1.20	1.7.3	2.2	v1.0.9-rerio	2.24-r1122	1.17	SQK-LSK114	Native	dna_r10.4.1_e8.2_400bps_sup@v4.2.0	5mCG_5hmCG	0.3.2+d8660a3	Dorado
ASA_188B	1.20	1.20	1.7.3	2.2	v1.0.9-rerio	2.24-r1122	1.17	SQK-LSK114	Native	dna_r10.4.1_e8.2_400bps_sup@v4.2.0	5mCG_5hmCG	0.3.2+d8660a3	Dorado
ASA_189B	1.20	1.20	1.7.3	2.2	v1.0.9-rerio	2.24-r1122	1.17	SQK-LSK114	Native	dna_r10.4.1_e8.2_400bps_sup@v4.2.0	5mCG_5hmCG	0.3.2+d8660a3	Dorado
ASA_190B	1.20	1.20	1.7.3	2.2	v1.0.9-rerio	2.24-r1122	1.17	SQK-LSK114	Native	dna_r10.4.1_e8.2_400bps_sup@v4.2.0	5mCG_5hmCG	0.3.2+d8660a3	Dorado
